# Molecular and clinicopathological characterization of a prognostic immune gene signature associated with MGMT methylation in glioblastoma

**DOI:** 10.1101/2020.07.16.206318

**Authors:** Liang Zhao, Jiayue Zhang, Shurui Xuan, Zhiyuan Liu, Yu Wang, Peng Zhao

**Author notes:** **Correspondence to:** Peng Zhao, Department of Neurosurgery, The First Affiliated Hospital of Nanjing Medical University, Nanjing, Jiangsu, 210000, China. These authors contributed equally to this work (Liang Zhao, Jiayue Zhang).

## Abstract

**Background:** O6-methylguanine-DNA methyltransferase (MGMT) methylation status affects tumor chemo-resistance and the prognosis of glioblastoma (GBM) patients. We aimed to investigate the role of MGMT methylation in the regulation of GBM immunophenotype and discover an effective biomarker to improve prognosis prediction of GBM patients.

**Methods:** A total of 769 GBM patients with clinical information from five independent cohorts were enrolled in the present study. Samples from the Cancer Genome Atlas (TCGA) dataset were used as the training set, whereas transcriptome data from the Chinese Glioma Genome Atlas (CGGA) RNA-seq, CGGA microarray, GSE16011, and the Repository for Molecular Brain Neoplasia (REMBRANDT) cohort were used for validation. A series of bioinformatics approaches were carried out to construct a prognostic signature based on immune-related genes, which were tightly related with the MGMT methylation status. The influence of the signature on immunosuppression and remodeling of the tumor microenvironment were comprehensively investigated. Then, the utility of this immune gene signature was analyzed by the development and evaluation of a nomogram.

**Results:** We found that MGMT unmethylation was closely associated with immune-related biological processes in GBM. Sixty-five immune genes were more highly expressed in the MGMT unmethylated than the MGMT methylated group. An immune gene-based risk model was further established to divide patients into high and low-risk groups, and the prognostic value of this signature was validated in several GBM cohorts. Functional analyses manifested a universal up-regulation of immune-related pathways in the high-risk group as compared to the low-risk group. Furthermore, the risk score was highly correlated to the immune cell infiltration, immunosuppression, inflammatory activities, as well as the expression levels of immune checkpoints. Finally, a nomogram was developed for clinical application.

**Conclusions:** MGMT methylation is strongly related to the immune responses in GBM. The immune gene-based signature we identified may have potential implications in predicting the prognosis of GBM patients and mechanisms underlying the role of MGMT methylation.
