## Supplementary material for "Molecular and clinicopathological characterization of a prognostic immune gene signature associated with MGMT methylation in glioblastoma": Table S2

### Sheet: Sheet1
Table S2. List of immune genes obtained from the ImmPort database and "GO_IMMUNE_RESPONSE" term.
ImmPort	GO_IMMUNE_RESPONSE
ZAP70	ABL1
XCR1	ABL2
XCL2	ADA
XCL1	ADAM15
VIPR2	ADAM17
VIPR1	ADAMDEC1
VIP	ADAMTS13
VGF	ADAR
VEGFC	ADARB1
VEGFB	ADM
VEGFA	AGER
VDR	AHCY
VAV3	AICDA
VAV2	AIF1
VAV1	AIM2
UTS2D	AIRE
UTS2	AKAP8
ULBP3	AKIRIN2
ULBP2	ALCAM
ULBP1	ANG
UCN3	ANKHD1
UCN2	ANKRD17
UCN	ANXA1
UBXN1	ANXA3
UBR1	APBB1IP
TYROBP	APCS
TYMP	APLN
TXLNA	APOA4
TUBB3	APOBEC3A
TSLP	APOBEC3B
TSHR	APOBEC3C
TSHB	APOBEC3D
TRPC4AP	APOBEC3F
TRHR	APOBEC3G
TRH	APOBEC3H
TRGV3	APOL1
TRBV12-3	APP
TRBC1	AQP4
TOR2A	AQP9
TNFSF9	ARHGEF2
TNFSF8	ASS1
TNFSF4	ATG12
TNFSF18	ATG5
TNFSF15	ATP6V0A2
TNFSF14	ATP7A
TNFSF13B	AXL
TNFSF13	AZGP1
TNFSF12	AZU1
TNFSF11	B2M
TNFSF10	BATF
TNFRSF9	BCL10
TNFRSF8	BCL2
TNFRSF6B	BCL3
TNFRSF4	BCL6
TNFRSF25	BDKRB2
TNFRSF21	BLK
TNFRSF1B	BLNK
TNFRSF1A	BMP6
TNFRSF19	BMPR1A
TNFRSF18	BMX
TNFRSF17	BPI
TNFRSF14	BPIFA1
TNFRSF13C	BPIFB1
TNFRSF13B	BPIFB3
TNFRSF12A	BST1
TNFRSF11B	BST2
TNFRSF11A	BTK
TNFRSF10D	BTLA
TNFRSF10C	BTN3A1
TNFRSF10B	BTN3A2
TNFRSF10A	BTN3A3
TNF	BTNL8
TNC	C13orf15
TIE1	C19orf29
THRB	C19orf66
THRA	C1QA
THPO	C1QB
THBS1	C1QBP
TGFBR3	C1QC
TGFBR2	C1R
TGFBR1	C1RL
TGFB3	C1S
TGFB2	C2
TGFB1	C3
TGFA	C3AR1
TG	C4A
TEK	C4B
TEC	C4BPA
TDGF3	C4BPB
TDGF1	C5
TAPBPL	C5AR1
TAPBP	C6
TAP2	C6orf57
TAP1	C7
TACR1	C8A
TAC1	C8B
SYK	C8G
STC2	C8orf4
STC1	C8orf84
SSTR5	C9
SSTR2	CADM1
SSTR1	CALCA
SST	CALCOCO2
SPP1	CAMK2A
SOS2	CAMK2B
SOS1	CAMK2D
SORT1	CAMK2G
SLURP1	CAMK4
SLIT2	CAMP
SLIT1	CAPZA1
SLC10A2	CAPZA2
SHFM1	CARD9
SHC4	CASP4
SHC3	CCBP2
SHC2	CCL1
SHC1	CCL11
SH3BP2	CCL13
SH2D1B	CCL14
SH2D1A	CCL15
SEMA7A	CCL16
SEMA6D	CCL17
SEMA6C	CCL18
SEMA6B	CCL19
SEMA6A	CCL2
SEMA5B	CCL20
SEMA5A	CCL21
SEMA4G	CCL22
SEMA4F	CCL23
SEMA4D	CCL24
SEMA4C	CCL25
SEMA4B	CCL26
SEMA4A	CCL27
SEMA3G	CCL28
SEMA3F	CCL3
SEMA3E	CCL3L1
SEMA3D	CCL3L3
SEMA3C	CCL4
SEMA3B	CCL4L2
SEMA3A	CCL5
SECTM1	CCL7
SDC4	CCL8
SDC3	CCR1
SDC2	CCR10
SDC1	CCR2
SCYE1	CCR4
SCTR	CCR5
SCT	CCR6
SCGB3A1	CCR7
SCG2	CCR8
SBDS	CCR9
SAA1	CCRL1
S1PR2	CD14
S1PR1	CD164
S100A6	CD180
RXRG	CD1A
RXRB	CD1B
RXRA	CD1C
RXFP3	CD1D
RXFP2	CD1E
RXFP1	CD209
RORC	CD244
RORB	CD27
RORA	CD274
ROBO3	CD276
ROBO2	CD28
ROBO1	CD300E
RNASE2	CD300LB
RLN3	CD36
RLN2	CD4
RLN1	CD40
RHOA	CD40LG
RFXAP	CD44
RFXANK	CD46
RFX5	CD55
RETNLB	CD58
RETN	CD6
RELB	CD7
RELA	CD70
REG1A	CD74
RASGRP3	CD79A
RASGRP1	CD79B
RARG	CD83
RARB	CD84
RARA	CD86
RAF1	CD8A
RAET1L	CD8B
RAET1G	CD8BP
RAET1E	CD96
RAC3	CD97
RAC2	CDH17
RAC1	CEACAM8
RABEP2	CEBPB
RABEP1	CEBPG
QRFP	CFB
PYY	CFD
PTPRC	CFH
PTPN6	CFHR1
PTPN11	CFHR5
PTN	CFI
PTK2B	CFP
PTHLH	CHGA
PTH2R	CHIA
PTH2	CHID1
PTH1R	CHIT1
PTH	CHST4
PTGFR	CHUK
PTGER4	CIITA
PTGER3	CITED1
PTGER2	CLEC10A
PTGER1	CLEC2A
PTGDS	CLEC4A
PTGDR	CLEC4C
PTAFR	CLEC4D
PSPN	CLEC4E
PSME3	CLEC4M
PSME2	CLEC5A
PSME1	CLEC6A
PSMD8	CLEC7A
PSMD7	CLNK
PSMD6	CLU
PSMD5	CMA1
PSMD4	CMKLR1
PSMD3	CNIH
PSMD2	CNPY3
PSMD14	CNR2
PSMD13	COL4A3BP
PSMD11	COLEC10
PSMD10	COLEC11
PSMD1	COLEC12
PSMC6	CORO1A
PSMC5	CPLX2
PSMC4	CR1
PSMC3	CR2
PSMC2	CRCP
PSMC1	CRHR1
PSMB8	CRIP1
PROK2	CRISP3
PROK1	CRTAM
PROCR	CSF1
PRLR	CSF1R
PRLHR	CSF2
PRLH	CSF3
PRL	CSK
PRKCQ	CST7
PRKCG	CST9
PRKCB	CTLA4
PRKCA	CTSC
PRF1	CTSG
PPY	CTSH
PPP3R2	CTSL1
PPP3R1	CTSS
PPP3CC	CTSW
PPP3CB	CX3CL1
PPP3CA	CX3CR1
PPBP	CXCL1
PPARG	CXCL10
PPARD	CXCL11
PPARA	CXCL12
POMC	CXCL13
PNOC	CXCL14
PMCH	CXCL16
PLXND1	CXCL2
PLXNC1	CXCL3
PLXNB3	CXCL5
PLXNB2	CXCL6
PLXNB1	CXCL9
PLXNA4	CXCR5
PLXNA3	CYBA
PLXNA2	CYBB
PLXNA1	CYP11B1
PLCG2	CYP27B1
PLCG1	CYSLTR2
PLAUR	DAB2IP
PLAU	DAK
PIK3R5	DAPK1
PIK3R3	DAPK3
PIK3R2	DBNL
PIK3R1	DCLRE1C
PIK3CG	DDX3X
PIK3CD	DDX58
PIK3CB	DDX60
PIK3CA	DEFA1
PGRMC2	DEFA1B
PGR	DEFA3
PGF	DEFA4
PF4V1	DEFA5
PF4	DEFA6
PENK	DEFB1
PDYN	DEFB103A
PDK1	DEFB103B
PDIA3	DEFB104A
PDIA2	DEFB104B
PDGFRL	DEFB105A
PDGFRB	DEFB105B
PDGFRA	DEFB106A
PDGFD	DEFB106B
PDGFC	DEFB108B
PDGFB	DEFB108P1
PDGFA	DEFB110
PDCD1	DEFB112
PAK7	DEFB115
PAK6	DEFB116
PAK4	DEFB118
PAK3	DEFB119
PAK2	DEFB121
PAK1	DEFB123
P11	DEFB124
OXTR	DEFB125
OXT	DEFB126
OSTN	DEFB127
OSMR	DEFB128
OSM	DEFB129
OSGIN1	DEFB131
OPRM1	DEFB132
OPRL1	DEFB133
OPRK1	DEFB134
OPRD1	DEFB135
OGN	DEFB4A
OGFR	DENND1B
NUDT6	DHX58
NTS	DLG1
NTF4	DLL1
NTF3	DMBT1
NRTN	DNAJA3
NRP2	DOCK2
NRP1	DPP8
NRG4	EBI3
NRG3	ECSIT
NRG2	EDA
NRG1	EDN1
NRAS	EFCAB4B
NR6A1	EGR1
NR5A2	EIF2AK2
NR5A1	EIF2AK4
NR4A3	ELANE
NR4A2	ELF4
NR4A1	EMP2
NR3C2	EMR1
NR3C1	ENDOU
NR2F6	ENPP1
NR2F2	ENPP2
NR2F1	ENPP3
NR2E3	EOMES
NR2E1	EPRS
NR2C2	ERAP1
NR2C1	ERAP2
NR1I3	ERCC1
NR1I2	ETS1
NR1H4	EXO1
NR1H3	EXOSC3
NR1H2	EXOSC6
NR1D2	EXOSC9
NR1D1	F12
NR0B2	F2RL1
NR0B1	FADD
NPY	FAM105B
NPR3	FAS
NPR1	FASLG
NPPC	FAU
NPPB	FBXO9
NPPA	FCAMR
NPFF	FCAR
NOV	FCER1G
NODAL	FCGR1A
NMBR	FCGR1B
NMB	FCGR1C
NGFR	FCGR2B
NGF	FCGR2C
NFYC	FCGR3A
NFYB	FCGR3B
NFYA	FCGRT
NFKBIE	FCN1
NFKBIB	FCN2
NFKBIA	FCN3
NFKB1	FCRL4
NFATC4	FER
NFATC3	FES
NFATC2	FFAR2
NFATC1	FFAR3
NFAT5	FGA
NENF	FGB
NDP	FGR
NCR3	FOXJ1
NCR2	FOXP1
NCR1	FOXP3
NCK2	FRK
NCK1	FTH1
NAMPT	FUT7
MTNR1B	FYB
MTNR1A	FYN
MSTN	GAPDH
MR1	GAPT
MPL	GAS6
MLNR	GATA2
MLN	GATA3
MIF	GBF1
MICB	GBP1
MICA	GBP2
MIA	GBP5
MET	GBP6
MDK	GCH1
MCHR2	GCNT3
MCHR1	GEM
MC4R	GNL1
MC3R	GPER
MC2R	GPI
MC1R	GPR183
MAPK3	GPR44
MAPK1	GPR65
MAP3K8	GSDMD
MAP3K14	GTPBP1
MAP2K2	GZMA
MAP2K1	GZMB
MALT1	GZMH
LYN	GZMM
LTBR	H2BFS
LTBP4	HAMP
LTBP3	HAVCR2
LTBP2	HCK
LTBP1	HERC5
LTB4R2	HFE
LTB4R	HIST1H2BC
LTB	HIST1H2BE
LTA	HIST1H2BF
LRSAM1	HIST1H2BG
LILRB3	HIST1H2BI
LIFR	HIST1H2BJ
LIF	HIST1H2BK
LHCGR	HIST2H2BE
LHB	HLA-A
LGR6	HLA-B
LGR5	HLA-C
LGR4	HLA-DMA
LGMN	HLA-DMB
LEPR	HLA-DOA
LEP	HLA-DOB
LEFTY2	HLA-DPA1
LEFTY1	HLA-DPB1
LECT2	HLA-DQA1
LCP2	HLA-DQA2
LCK	HLA-DQB1
LAT	HLA-DQB2
LACRT	HLA-DRA
KRAS	HLA-DRB1
KLRK1	HLA-DRB3
KLRD1	HLA-DRB4
KLRC4	HLA-DRB5
KLRC3	HLA-E
KLRC2	HLA-F
KLRC1	HLA-G
KL	HLA-H
KITLG	HMGB1
KIR3DL3	HMGB2
KIR3DL2	HMGB3
KIR3DL1	HMHB1
KIR2DS5	HRAS
KIR2DS4	HRH2
KIR2DS3	HSPD1
KIR2DS1	ICAM1
KIR2DL5A	ICOS
KIR2DL4	ICOSLG
KIR2DL3	IFI16
KIR2DL2	IFI27
KIR2DL1	IFI30
KIAA0368	IFI35
KGFLP2	IFI6
KGFLP1	IFIH1
KDR	IFIT1
JUN	IFIT2
JAG2	IFIT3
JAG1	IFIT5
ITK	IFITM1
ITGB2	IFITM2
ITGAL	IFITM3
INSR	IFNA1
INSL6	IFNA10
INSL5	IFNA13
INSL4	IFNA14
INSL3	IFNA16
INS	IFNA17
INPP5D	IFNA2
INHBE	IFNA21
INHBC	IFNA4
INHBB	IFNA5
INHBA	IFNA6
INHA	IFNA7
IL9R	IFNA8
IL9	IFNAR1
IL8RB	IFNAR2
IL8RA	IFNB1
IL8	IFNE
IL7R	IFNG
IL7	IFNGR1
IL6ST	IFNGR2
IL6R	IFNK
IL6	IFNW1
IL5RA	IGF1R
IL5	IGHA1
IL4R	IGHA2
IL4	IGHD
IL3RA	IGHE
IL34	IGHG1
IL33	IGHG2
IL32	IGHG3
IL31RA	IGHG4
IL31	IGHM
IL3	IGHV1OR15-1
IL2RG	IGHV1OR21-1
IL2RB	IGHV2-70
IL2RA	IGHV3-23
IL29	IGHV4OR15-8
IL28RA	IGJ
IL28B	IGKC
IL28A	IGKV1-5
IL27RA	IGKV1D-33
IL27	IGKV2-40
IL26	IGKV3-20
IL25	IGKV3D-11
IL24	IGKV3D-20
IL23R	IGKV4-1
IL23A	IGLC1
IL22RA2	IGLC2
IL22RA1	IGLC3
IL22	IGLC6
IL21R	IGLC7
IL21	IGLL1
IL20RB	IGLL5
IL20RA	IGLV7-43
IL20	IGSF6
IL2	IK
IL1RN	IKBKAP
IL1RL2	IKBKB
IL1RL1	IKBKE
IL1RAP	IKBKG
IL1R2	IL10
IL1R1	IL10RB
IL1F9	IL12A
IL1F8	IL12B
IL1F7	IL12RB1
IL1F6	IL13
IL1F5	IL13RA2
IL1F10	IL15
IL1B	IL16
IL1A	IL17A
IL19	IL17B
IL18RAP	IL18
IL18R1	IL18BP
IL18	IL18R1
IL17RE	IL18RAP
IL17RD	IL19
IL17RC	IL1A
IL17RB	IL1B
IL17RA	IL1R1
IL17F	IL1R2
IL17D	IL1RAP
IL17C	IL1RL1
IL17B	IL1RL2
IL17A	IL1RN
IL16	IL2
IL15RA	IL20
IL15	IL20RB
IL13RA2	IL21
IL13RA1	IL22
IL13	IL23A
IL12RB2	IL23R
IL12RB1	IL24
IL12B	IL25
IL12A	IL26
IL11RA	IL27
IL11	IL27RA
IL10RB	IL28A
IL10RA	IL28B
IL10	IL28RA
IKBKG	IL29
IKBKB	IL2RA
IGLV7-43	IL2RG
IGLC3	IL3
IGKV4-1	IL31RA
IGKV3D-20	IL32
IGKV3D-11	IL33
IGKV3-20	IL34
IGKV2-40	IL36A
IGKV1-5	IL36B
IGKC	IL36G
IGHV3-23	IL36RN
IGHV2-70	IL37
IGHM	IL4
IGHG4	IL4R
IGHG3	IL5
IGHG2	IL5RA
IGHG1	IL6
IGHE	IL6R
IGHD	IL7
IGHA2	IL7R
IGHA1	IL8
IGF2R	IL9
IGF2	ILF2
IGF1R	INPP5D
IGF1	IP6K2
IFNW1	IPO7
IFNK	IRAK1
IFNGR2	IRAK1BP1
IFNGR1	IRAK4
IFNG	IRF1
IFNE	IRF2
IFNB1	IRF3
IFNAR2	IRF4
IFNAR1	IRF5
IFNA8	IRF6
IFNA7	IRF7
IFNA6	IRF8
IFNA5	IRF9
IFNA4	IRG1
IFNA21	IRGM
IFNA2	ISG15
IFNA17	ISG20
IFNA16	ITCH
IFNA14	ITFG2
IFNA13	ITGAD
IFNA10	ITGAL
IFITM1	ITK
IFI30	JAG1
ICOS	JAK1
ICAM2	JAK2
ICAM1	JAK3
IAPP	JAM3
HTR3E	KAAG1
HTR3D	KDM5D
HTR3C	KDM6B
HTR3B	KIR2DL1
HTR3A	KIR2DL3
HTN3	KIR2DS1
HSPA8	KIR2DS2
HSPA6	KIR2DS4
HSPA5	KIR2DS5
HSPA4	KIR3DL1
HSPA2	KIR3DS1
HSPA1L	KIT
HSPA1B	KLHL6
HSP90AB1	KLK3
HSP90AA1	KLRC2
HRAS	KLRC4-KLRK1
HNF4G	KLRD1
HNF4A	KLRF2
HLA-H	KLRG1
HLA-G	KLRK1
HLA-F	KRT1
HLA-E	KRT16
HLA-DRB5	KYNU
HLA-DRB4	LAIR1
HLA-DRB3	LAMP3
HLA-DRB1	LAT
HLA-DRA	LAT2
HLA-DQB1	LAX1
HLA-DQA2	LBP
HLA-DQA1	LCK
HLA-DPB1	LCN2
HLA-DPA1	LCP1
HLA-DOB	LCP2
HLA-DOA	LEF1
HLA-DMB	LFNG
HLA-DMA	LGALS1
HLA-C	LGALS3
HLA-B	LGALS9
HLA-A	LGR4
HGF	LIF
HFE	LIG4
HDGFRP3	LILRA1
HDGF	LILRA2
HCST	LILRA3
HBEGF	LILRA4
HAMP	LILRA5
GZMB	LILRA6
GUCA2A	LILRB1
GSK3B	LILRB2
GRP	LILRB3
GRN	LILRB4
GREM2	LILRB5
GREM1	LIME1
GRB2	LOC440786
GRAP2	LRRC33
GPR77	LST1
GPR44	LTA
GPR33	LTB
GPR32	LTB4R
GPR17	LTBR
GPI	LTF
GPHB5	LY75
GPHA2	LY86
GPER	LY9
GNRHR	LY96
GNRH2	LYN
GNRH1	LYST
GMFG	MADCAM1
GMFB	MALT1
GLP2R	MAP3K14
GLP1R	MAP3K5
GKN1	MAP4K2
GIPR	MARCH1
GIP	MARCH8
GHSR	MARCO
GHRL	MASP1
GHRHR	MASP2
GHRH	MATK
GHR	MAVS
GH2	MB21D1
GH1	MBL2
GDNF	MBP
GDF9	MEF2C
GDF7	MEFV
GDF6	MFNG
GDF5	MICA
GDF3	MICB
GDF2	MID1
GDF15	MID2
GDF11	MIF
GDF10	MILR1
GDF1	MLH1
GCGR	MNX1
GCG	MR1
GAST	MRC1
GALR3	MRGPRX2
GALR2	MS4A1
GALP	MS4A2
GAL	MSH2
FYN	MSH6
FSHR	MST1R
FSHB	MT2A
FPR2	MX1
FPR1	MX2
FOS	MYD88
FLT4	MYLPF
FLT3LG	MYO1G
FLT3	NAIP
FLT1	NBN
FIGNL2	NCAM1
FIGF	NCF1
FGFRL1	NCF2
FGFR4	NCF4
FGFR3	NCR2
FGFR2	NCR3
FGFR1	NEDD4
FGF9	NFIL3
FGF8	NFKB1
FGF7	NFKB2
FGF6	NGFR
FGF5	NKX2-3
FGF4	NLRC4
FGF3	NLRC5
FGF23	NLRP1
FGF22	NLRP10
FGF21	NLRP2
FGF20	NLRP2P
FGF2	NLRP3
FGF19	NLRP6
FGF18	NLRX1
FGF17	NOD1
FGF16	NOD2
FGF14	NOS2
FGF13	NOTCH1
FGF12	NOTCH2
FGF11	NPFF
FGF10	NPY
FGF1	NR1H4
FCGRT	NR4A3
FCGR3B	NUB1
FCGR3A	OAS1
FCGR2B	OAS2
FCER1G	OAS3
FASLG	OASL
FAS	ODZ1
FAM3D	OPRD1
FAM3C	OPRK1
FAM3B	OPRM1
ESRRG	ORAI1
ESRRB	OSM
ESRRA	OTUB1
ESR2	OTUD7A
ESR1	OTUD7B
ESM1	P2RY14
EREG	PADI4
ERAP2	PAG1
ERAP1	PAX5
EPOR	PCBP2
EPO	PDCD1
EPGN	PDCD1LG2
ENG	PF4
EGFR	PF4V1
EGF	PGLYRP1
EDNRB	PGLYRP2
EDNRA	PGLYRP3
EDN3	PGLYRP4
EDN2	PI4K2A
EDN1	PIGR
EBI3	PIK3CD
DKK1	PIK3CG
DEFB4	PKHD1L1
DEFB104A	PLA2G1B
DEFB1	PLA2G3
DEFA5	PLA2G6
DEFA3	PLCG2
DEFA1	PLCL2
DARC	PML
CYSLTR2	PNMA1
CYSLTR1	PNP
CYR61	POLR3A
CXCR7	POLR3B
CXCR6	POLR3C
CXCR5	POLR3D
CXCR4	POLR3E
CXCR3	POLR3F
CXCL9	POLR3G
CXCL6	POLR3H
CXCL5	POLR3K
CXCL3	POU2AF1
CXCL2	POU2F2
CXCL17	PPARG
CXCL16	PPBP
CXCL14	PPP1R14B
CXCL13	PRDX1
CXCL12	PRELID1
CXCL11	PRF1
CXCL10	PRG2
CXCL1	PRG3
CX3CR1	PRG4
CX3CL1	PRKCB
CTSS	PRKCD
CTSL1	PRKCE
CTSG	PRKD1
CTSE	PRKD2
CTSB	PRKRA
CTLA4	PROCR
CTGF	PSEN1
CTF1	PSMB10
CSPG5	PSMB8
CSHL1	PSTPIP1
CSH1	PTAFR
CSF3R	PTGER4
CSF3	PTK2
CSF2RB	PTK2B
CSF2RA	PTK6
CSF2	PTPN6
CSF1R	PTX3
CSF1	PVRL1
CRLF3	PXDN
CRLF2	PYCARD
CRLF1	PYDC1
CRIM1	PYDC2
CRHR2	RAB17
CRHR1	RAB27A
CRH	RAET1E
CREB1	RAET1G
CR2	RAET1L
CORT	RAG1
CNTFR	RASGRP1
CNTF	RBPJ
CMTM8	RC3H1
CMTM7	RC3H2
CMTM6	REL
CMTM5	RELB
CMTM4	RELT
CMTM3	RFTN1
CMTM2	RFX1
CMTM1	RGS1
CMKLR1	RIPK2
CMA1	RNASE3
CLEC4M	RNASE7
CLEC11A	RNASEL
CLCF1	RNF125
CKLF	RNF135
CIITA	RNF168
CHUK	RNF19B
CHP2	RNF8
CHP	RORA
CHGB	RORC
CHGA	RPL13A
CGB2	RPL39
CGB	RPS27A
CGA	RPS6
CER1	RSAD2
CECR1	S100A12
CDK4	S100A13
CDC42	S100A7
CD8B	S100A8
CD8A	S100A9
CD81	S100B
CD79B	S1PR4
CD79A	SAA1
CD74	SAMHD1
CD72	SARM1
CD70	SBNO2
CD48	SEC14L1
CD40LG	SEC61A1
CD40	SECTM1
CD4	SEMA3C
CD3G	SEMA4A
CD3E	SEMA4D
CD3D	SEMA7A
CD320	SEMG1
CD28	SEMG2
CD247	SEPX1
CD244	SERINC3
CD22	SERINC5
CD209	SERPINB9
CD1E	SERPING1
CD1D	SFTPD
CD1C	SH2D1A
CD1B	SH2D1B
CD1A	SH2D6
CD19	SHMT2
CCRL2	SIGLEC14
CCRL1	SIGLEC15
CCR9	SIGLEC16
CCR8	SIRPB1
CCR7	SIRT1
CCR6	SIRT2
CCR5	SIT1
CCR4	SKAP1
CCR3	SLA2
CCR10	SLAMF1
CCR1	SLAMF6
CCL8	SLAMF7
CCL7	SLC11A1
CCL5	SLC26A6
CCL4L1	SLC30A8
CCL4	SLPI
CCL3L3	SMAD3
CCL3	SMAD6
CCL28	SNAP23
CCL27	SNCA
CCL26	SP100
CCL25	SP2
CCL24	SPN
CCL23	SPON2
CCL22	SRC
CCL21	SRMS
CCL20	SRPK1
CCL2	SRPK2
CCL19	SSC5D
CCL18	ST6GAL1
CCL17	STAR
CCL16	STAT1
CCL15	STAT2
CCL14	STAT6
CCL13	STXBP2
CCL11	STXBP3
CCL1	STYK1
CCK	SUSD2
CCBP2	SUSD4
CBLC	SWAP70
CBLB	SYK
CBL	SYNCRIP
CAT	TAC1
CASP3	TAP1
CARD11	TAP2
CANX	TAPBP
CAMP	TBK1
CALR	TBKBP1
CALCRL	TCF12
CALCR	TCF7
CALCB	TDGF1
CALCA	TEC
C5AR1	TFE3
C5	TFEB
C3AR1	TGFB1
C3	TGFBR3
C19orf10	THBS1
BTK	THEMIS
BTC	TICAM1
BRD8	TICAM2
BRAF	TINAG
BMPR2	TINAGL1
BMPR1B	TIRAP
BMPR1A	TLR1
BMP8B	TLR10
BMP8A	TLR2
BMP7	TLR3
BMP6	TLR4
BMP5	TLR5
BMP4	TLR6
BMP3	TLR7
BMP2	TLR8
BMP15	TLR9
BMP10	TMEM173
BMP1	TMIGD2
BLNK	TNF
BID	TNFAIP1
BDNF	TNFAIP8L2
BCL10	TNFRSF10A
B2M	TNFRSF10B
AZU1	TNFRSF10C
AZGP1	TNFRSF10D
AVPR2	TNFRSF11A
AVPR1B	TNFRSF11B
AVPR1A	TNFRSF13B
AVP	TNFRSF13C
ARTN	TNFRSF14
ARMETL1	TNFRSF17
ARMET	TNFRSF18
AREG	TNFRSF1A
ARAF	TNFRSF1B
AR	TNFRSF21
APLNR	TNFRSF25
APLN	TNFRSF4
AP3B1	TNFRSF6B
ANGPTL7	TNFRSF8
ANGPTL6	TNFRSF9
ANGPTL5	TNFSF10
ANGPTL4	TNFSF11
ANGPTL3	TNFSF12
ANGPTL2	TNFSF13
ANGPTL1	TNFSF13B
ANGPT4	TNFSF14
ANGPT1	TNFSF15
AMHR2	TNFSF18
AMH	TNFSF4
AMELX	TNFSF8
AMBN	TNFSF9
AKT3	TNK1
AKT2	TNK2
AKT1	TOLLIP
AGTR2	TRAF3
AGTR1	TRAF3IP2
AGT	TRAF6
AGRP	TRAT1
ADRM1	TRBC1
ADRB2	TRBV12-3
ADRB1	TRDC
ADM2	TREM1
ADM	TREM2
ADIPOR2	TREML1
ADIPOR1	TRGC2
ADIPOQ	TRGV3
ADCYAP1R1	TRIL
ACVRL1	TRIM10
ACVR2B	TRIM11
ACVR2A	TRIM13
ACVR1C	TRIM14
ACVR1B	TRIM15
	TRIM21
	TRIM22
	TRIM25
	TRIM26
	TRIM27
	TRIM28
	TRIM31
	TRIM32
	TRIM34
	TRIM35
	TRIM38
	TRIM4
	TRIM5
	TRIM56
	TRIM62
	TRIM68
	TRIM8
	TRPM4
	TSC1
	TUBB
	TUBB4B
	TXK
	TYK2
	TYROBP
	UBA52
	UBB
	UBC
	UBD
	ULBP1
	ULBP2
	ULBP3
	UNC13D
	UNC93B1
	VAMP2
	VAMP7
	VAMP8
	VAV1
	VCAM1
	VIP
	VIPR1
	VNN1
	VPREB1
	VPREB3
	VSIG4
	VTCN1
	VTN
	WAS
	WNT5A
	XAF1
	XBP1
	XCL1
	XCL2
	YES1
	YTHDF2
	ZAP70
	ZBP1
	ZBTB1
	ZC3HAV1
	ZEB1
	ZFPM1
	ZP3
