## Supplementary material for "Molecular and clinicopathological characterization of a prognostic immune gene signature associated with MGMT methylation in glioblastoma": Table S4

### Sheet: DEG
Table S4. Differentially expressed genes between MGMT unmethylated and methylated samples in the TCGA GBM cohort.
Gene	baseMean	log2FoldChange	P-value	padj
LHX8	7.70727	4.1845	3.02301e-05	0.00257733
IGKV1-27	14.7133	3.1432	1.21277e-06	0.00021468
ALX1	5.70141	3.11187	6.45265e-10	5.86013e-07
IGLL5	68.2775	3.02444	3.84159e-10	4.01216e-07
IGKV3-15	49.2011	3.00457	3.05411e-06	0.00043996
IGKV3-11	160.408	2.96622	3.10846e-14	1.62324e-10
IGLC1	179.763	2.96482	3.65113e-11	6.3554e-08
IGF2BP1	20.5546	2.93476	9.96545e-12	2.60198e-08
CD70	112.124	2.8802	2.40171e-13	1.00334e-09
PRAME	43.1487	2.84671	7.70052e-16	5.36162e-12
IGKV2-28	48.6968	2.81454	2.22585e-06	0.000339369
CXCL6	112.462	2.79241	1.14495e-09	8.85768e-07
IGLV6-57	11.6334	2.76631	8.13559e-07	0.000157771
MMP13	32.9019	2.74233	1.92759e-08	7.89482e-06
IGHG2	742.31	2.72959	2.36911e-09	1.49958e-06
IGKV1-16	7.97523	2.71454	7.40989e-06	0.000905133
IGLV1-40	31.0699	2.69253	2.0666e-07	5.32928e-05
IGKC	1954.58	2.67491	9.88586e-11	1.47497e-07
JCHAIN	217.253	2.62378	2.13335e-11	4.38559e-08
IGHG3	180.444	2.58491	2.4296e-10	2.67103e-07
IGKV4-1	45.7864	2.56974	1.45457e-08	6.7518e-06
DPT	29.5066	2.55395	2.30953e-11	4.38559e-08
COL6A3	4184.17	2.54131	7.65353e-13	2.66445e-09
DAW1	33.8497	2.52336	1.68399e-09	1.17251e-06
CXCL13	122.947	2.52207	4.12101e-09	2.3911e-06
DAZ1	14.3608	2.50942	4.35152e-06	0.000594082
IGKV1-6	5.47425	2.45745	8.63802e-05	0.00545109
IGHA1	482.546	2.42132	4.9099e-10	4.88371e-07
ALDH1A3	328.53	2.3893	2.0498e-12	6.11659e-09
KERA	4.22677	2.38784	2.04462e-05	0.00192119
DCAF12L2	5.44982	2.3425	4.84822e-06	0.000642228
IGKV1-5	52.664	2.33865	2.07984e-06	0.000319439
IGKV1-33	17.6027	2.29885	1.99669e-06	0.00030894
NRK	2.67231	2.29865	0.000687199	0.0217488
NPPB	8.63057	2.28748	4.84875e-07	0.000106611
IGHV3-21	7.47421	2.28529	1.5195e-05	0.00154075
IGKV1D-39	44.4683	2.23845	1.82715e-06	0.000284817
CCBE1	14.5139	2.23498	1.26058e-10	1.7554e-07
IGHG1	2187.24	2.22963	2.1009e-07	5.35166e-05
CCDC33	11.8882	2.2291	5.85205e-07	0.000124732
CSF3	81.7571	2.21582	3.71302e-07	8.91466e-05
IGHV5-51	9.40992	2.1961	6.27804e-05	0.00429953
KISS1	7.5213	2.19081	5.86373e-05	0.00409637
MMP7	432.091	2.18309	1.73209e-08	7.23599e-06
RP11-286B14.1	24.6897	2.16366	6.47711e-08	2.18216e-05
DLK1	136.84	2.1381	1.62758e-06	0.000267007
IGLV2-23	26.9393	2.13696	4.49516e-05	0.00347241
MME	142.683	2.13646	2.47616e-09	1.52124e-06
IGLV3-19	22.181	2.13303	2.72903e-05	0.0023851
GATA6	31.061	2.12819	7.38238e-08	2.44767e-05
PRG4	50.2984	2.1237	1.09184e-09	8.77164e-07
C5orf46	13.771	2.11481	2.44377e-05	0.00216377
MCTP2	133.038	2.10944	7.2593e-09	4.09817e-06
IGKV1-17	11.6149	2.08865	0.00128313	0.0326673
IGLV1-51	28.411	2.07921	5.79726e-07	0.000124732
IGHV3-33	16.694	2.0786	0.000119536	0.00680346
IGLV2-11	17.1956	2.07766	4.31924e-05	0.00339174
KLK7	15.7234	2.07214	1.96698e-05	0.00186756
IGKV1-9	11.5136	2.07013	0.000155687	0.00810972
IGHV1-18	8.97442	2.06394	0.000491624	0.0177052
CAPN6	62.4419	2.04871	2.38641e-06	0.000361212
CRABP1	182.847	2.04711	1.51683e-07	4.34022e-05
C4BPA	12.3059	2.03729	8.20657e-05	0.00525171
FGF5	10.6911	2.03291	2.66043e-05	0.00233492
IGLV2-14	50.4717	2.02731	2.15503e-05	0.00200063
NTS	8.78713	2.02595	4.84268e-05	0.00365176
MXRA5Y	39.4266	2.00056	8.77677e-05	0.00547251
IGHV3-15	8.29994	1.99966	0.000137411	0.00741666
IGHV4-39	8.37848	1.96725	0.000262143	0.0116043
FNDC1	113.255	1.96537	1.34257e-08	6.70591e-06
DLX6	93.5864	1.96365	1.57443e-06	0.000263094
LUM	2049.12	1.95213	1.42563e-10	1.82065e-07
COL1A1	27796.8	1.94635	3.09216e-08	1.13314e-05
KRT17	69.2421	1.91066	5.38304e-10	5.11095e-07
RP11-247C2.2	11.6885	1.90642	1.82645e-09	1.23067e-06
LRRC8E	57.1224	1.89024	2.52072e-06	0.000378797
IGLC3	235.54	1.88834	1.67197e-05	0.00165517
TPBG	474.473	1.87914	6.13984e-11	9.86531e-08
LA16c-380H5.3	4.42573	1.87835	0.000211284	0.0100531
IGKV3-20	51.1654	1.87278	1.19985e-05	0.00129858
C11orf88	35.0418	1.86731	6.40347e-07	0.000131133
NEFM	442.164	1.85787	1.24332e-06	0.000214983
ARMC3	75.6183	1.85281	1.46876e-05	0.00150389
GABRG3	51.6074	1.84071	6.28218e-07	0.000129923
RP11-479O16.1	3.42232	1.82883	0.000170962	0.0086887
IGLV3-21	20.5436	1.82868	0.000946831	0.0270722
OPRK1	31.8237	1.81505	5.16297e-06	0.000669839
GPC3	167.52	1.8082	2.01215e-11	4.38559e-08
LYVE1	652.76	1.80017	8.44709e-08	2.7145e-05
UBXN10-AS1	36.0284	1.79265	7.76591e-07	0.00015449
KRT14	1.51229	1.79224	0.000501798	0.0178493
IGLV3-1	20.6897	1.7894	0.00190632	0.0419151
RFX8	25.6551	1.77937	1.39381e-08	6.70591e-06
TNMD	19.0225	1.77787	1.8045e-07	4.89512e-05
PCOLCE	4055.93	1.76624	7.57602e-10	6.59366e-07
AC007879.7	16.6653	1.76411	1.60197e-07	4.46159e-05
NEFL	1262.52	1.73908	1.76094e-06	0.000278656
TNNT3	4.59164	1.73898	2.42249e-05	0.00216243
EPHA6	9.85044	1.73391	7.34616e-06	0.000902627
CTHRC1	758.48	1.72579	1.94991e-09	1.27281e-06
CYP26A1	23.9039	1.72309	1.48176e-10	1.82065e-07
COL1A2	26051	1.72274	1.41258e-08	6.70591e-06
FEZF1	58.9278	1.71591	0.000202529	0.00974754
TFF3	17.1522	1.71539	1.63619e-06	0.000267007
IGLC2	349.734	1.71317	5.18832e-05	0.00380258
MXRA5	2080.25	1.69865	2.89476e-08	1.07975e-05
MIA	82.0192	1.69713	1.72591e-08	7.23599e-06
LINC00460	14.8685	1.69011	1.65892e-06	0.000268617
COLEC11	111.456	1.69	1.72705e-08	7.23599e-06
CXCL1	138.562	1.68721	2.46673e-08	9.72171e-06
NPPC	34.052	1.68682	2.14789e-08	8.62791e-06
SCGN	33.0664	1.66636	8.36352e-05	0.00530995
RP11-197K6.1	45.5903	1.66558	0.00024843	0.0112078
COL6A2	15988.9	1.65413	8.73044e-08	2.72181e-05
COL3A1	21451.3	1.65147	1.57458e-07	4.44457e-05
ROS1	12.4649	1.63837	0.000193862	0.00949518
AKAP14	18.1892	1.62796	5.08664e-05	0.00375908
SNTG2	12.2589	1.62427	7.92115e-06	0.000954202
AC093850.2	21.7899	1.62089	4.36217e-07	9.79753e-05
IGLV7-46	7.90881	1.61282	0.000375547	0.0148008
KIAA2012	18.6158	1.61147	2.20139e-07	5.54008e-05
ISLR2	163.323	1.61058	1.27074e-09	9.47975e-07
PRRG3	94.8868	1.60959	1.50201e-06	0.000253017
IGLV2-8	12.2752	1.59932	0.00126101	0.0324031
FEZF1-AS1	87.946	1.59044	7.82229e-05	0.005122
ROR2	147.593	1.58705	1.08719e-07	3.24417e-05
TYRP1	8.04067	1.57783	1.72107e-06	0.000276536
RP11-672L10.2	10.1128	1.56618	0.000153846	0.00805399
CBLN2	72.1551	1.56126	7.94864e-06	0.000954202
MGMT	404.106	1.56028	5.83648e-34	1.21912e-29
RARRES1	299.938	1.55113	1.32927e-08	6.70591e-06
LINC00968	17.1375	1.5402	7.86827e-07	0.000155049
IGHM	276.271	1.53727	6.60303e-05	0.00445555
FMO1	21.3116	1.52925	2.80364e-06	0.000412411
CLUL1	70.5204	1.52811	8.46447e-07	0.000160733
SYNPR	210.77	1.51999	1.82569e-05	0.00177372
OMD	53.7774	1.51719	6.21966e-06	0.000792173
COL10A1	15.2547	1.5154	1.13025e-06	0.000201783
CLMP	283.396	1.5154	8.16113e-07	0.000157771
FAP	416.774	1.51034	1.40595e-08	6.70591e-06
PCDHGB5	259.985	1.51019	1.24535e-06	0.000214983
DLX6-AS1	781.851	1.50499	0.000658244	0.02135
RGS4	751.11	1.49935	1.55658e-08	7.06822e-06
SFRP2	430.387	1.49844	1.565e-05	0.00157162
PABPC1L2B	21.7718	1.49296	1.10277e-05	0.00119973
STEAP4	105.41	1.49265	4.69197e-07	0.000104262
GABRA4	122.006	1.49063	5.0739e-06	0.000662398
IL6	196.043	1.48133	7.28849e-06	0.000900841
MLPH	60.274	1.47885	7.08949e-07	0.00014239
CYP1B1	1209.72	1.47411	8.233e-07	0.000157771
ARHGEF35	18.3038	1.46923	4.46237e-06	0.000605259
KRT18	110.423	1.46714	1.34774e-09	9.70744e-07
INHBA	212.415	1.4614	2.7226e-08	1.03399e-05
RP11-416I2.1	19.4839	1.45963	0.000507367	0.0179321
PRLR	27.8782	1.45484	1.77631e-07	4.88204e-05
NPY5R	16.5123	1.45309	0.0003462	0.0139873
MRC1	668.711	1.44934	3.18902e-06	0.000452323
STRA6	258.589	1.4444	4.96987e-08	1.70181e-05
RP11-265D17.2	16.9392	1.44119	1.55325e-05	0.00156736
PTGFR	37.3481	1.42921	8.72596e-05	0.00547251
ACTR3C	33.3332	1.42658	3.42216e-09	2.04235e-06
RP11-745C15.2	10.3344	1.42231	0.000159034	0.00824293
C15orf26	40.1019	1.4186	7.99089e-05	0.00518366
KCNJ15	56.9254	1.41402	6.49683e-06	0.000817504
TNFRSF9	30.416	1.4136	1.05754e-07	3.20142e-05
TEKT1	187.956	1.41356	3.51095e-05	0.00287595
ANKRD36BP2	10.6745	1.41345	1.852e-05	0.00179095
PPEF1	103.02	1.40429	8.68599e-08	2.72181e-05
CLCA2	10.1607	1.40271	3.33985e-05	0.00280172
HOXA9	95.3638	1.39614	0.000199091	0.00969372
GABRR1	11.757	1.3915	0.000607722	0.0203106
GABRA5	133.365	1.38686	7.61282e-05	0.00503217
KRT222	28.466	1.38261	0.000349946	0.0140571
POU2F3	16.1004	1.38065	0.000232886	0.0107148
PTGES	238.745	1.38044	3.83724e-07	9.10822e-05
FHL2	594.123	1.37921	8.93797e-10	7.46785e-07
TFAP2C	48.3376	1.37879	0.000131868	0.00728889
DYDC2	27.1375	1.37662	0.000393981	0.0152964
LY86-AS1	18.034	1.37204	3.73757e-05	0.00300914
MFAP5	76.2125	1.36881	0.000122068	0.00689125
DNM3OS	35.221	1.36569	4.05264e-07	9.51142e-05
RNF144A-AS1	33.438	1.35476	1.18544e-07	3.48754e-05
ISLR	1301.87	1.35463	7.01918e-07	0.000142346
LYPD6B	20.9155	1.35342	1.71539e-05	0.00168221
COMP	9.87153	1.35249	5.89575e-05	0.00410502
RHOD	141.33	1.35027	1.69411e-05	0.00166918
ANPEP	672.335	1.34885	1.91541e-07	5.10067e-05
SERPINB2	11.4069	1.3488	0.00138187	0.0339541
HAS1	18.1279	1.34472	1.08526e-05	0.00119426
MEOX1	4.42348	1.33928	0.000136309	0.00740017
HTR2C	11.7462	1.33259	0.000433377	0.0161315
MCEMP1	32.4336	1.33214	6.76178e-05	0.00454148
OGN	153.478	1.33199	5.0836e-05	0.00375908
FBLN2	475.669	1.32768	1.0059e-06	0.000185941
FSTL5	58.0787	1.32489	1.05769e-05	0.00118205
AC003986.6	11.2451	1.32132	4.09171e-05	0.00323741
STEAP1B	82.396	1.32097	4.88454e-08	1.70047e-05
RP11-283G6.4	10.6033	1.31637	0.000201156	0.00974754
MAL2	100.771	1.31568	0.000411636	0.0156142
IL2RA	221.369	1.31556	0.000218063	0.0102357
SLC6A7	45.6643	1.30896	0.000674284	0.0216684
TNFSF9	46.968	1.30801	9.30859e-09	4.98559e-06
RP11-381K20.2	20.7961	1.30731	8.8659e-07	0.000166839
TMPRSS3	51.4136	1.30712	3.5574e-05	0.00290262
SELP	11.6549	1.30487	0.000591606	0.0199314
PABPC1L2A	18.3063	1.30472	0.000947425	0.0270722
PCP4	275.265	1.3029	1.29377e-05	0.00136369
TWIST1	270.795	1.30029	9.91604e-08	3.04597e-05
CACNG3	85.0716	1.29044	0.00153934	0.0362504
PKP1	36.4408	1.28698	4.52549e-05	0.00347241
IGHD	9.40258	1.28538	0.000523572	0.0183189
CCL14	39.0528	1.2803	0.000140887	0.00755606
CCL28	23.0356	1.27774	9.18221e-07	0.000171248
VSNL1	1080.49	1.27706	0.000128239	0.00716218
LRRIQ1	41.84	1.27647	0.000279427	0.0120842
PTPN20	27.354	1.27559	3.99758e-05	0.00317496
SLC6A15	135.752	1.27486	2.90259e-05	0.00250534
POPDC3	105.727	1.27225	1.01346e-05	0.00115679
TMEM52	12.2312	1.26756	3.99715e-06	0.000549292
PRRX2	42.47	1.26709	9.97104e-05	0.00603696
RP11-389G6.3	9.85546	1.26035	0.00177077	0.0398093
OLFM3	59.3464	1.258	4.52285e-05	0.00347241
LOXL4	159.272	1.25705	1.02898e-06	0.000186231
MIR137HG	27.2925	1.25592	1.51533e-05	0.00154075
FPR2	103.246	1.2547	2.05106e-05	0.00192119
XCR1	11.3216	1.2537	0.00125279	0.0323066
FGFBP2	172.275	1.25273	1.34353e-05	0.00139621
WISP1	806.453	1.25198	5.63834e-05	0.00400591
RP11-354E11.2	7.00253	1.24915	0.00032602	0.0133263
COL5A1	3656.17	1.24446	1.29919e-05	0.00136369
AK7	51.4016	1.24238	1.61484e-05	0.00160623
CD36	451.161	1.24187	8.52942e-06	0.00101229
MSC	142.815	1.23547	3.45264e-06	0.000477608
RXFP1	30.8325	1.23482	1.91596e-05	0.00182742
RP1-269M15.3	17.7515	1.23436	0.000565352	0.0192959
TRHDE	31.7047	1.22989	0.000856793	0.0254939
LRRC61	321.176	1.22753	1.7365e-06	0.000276886
BAIAP2L1	51.9683	1.2269	1.97583e-07	5.15889e-05
COL12A1	1211.4	1.22552	8.23085e-05	0.00525171
P4HA3	61.4488	1.22483	6.0481e-07	0.000127609
FABP4	39.0035	1.2237	8.83194e-05	0.00548436
NPTX2	1811.81	1.22351	5.50459e-05	0.00397854
TGFBI	11321.9	1.22264	3.30305e-07	8.02256e-05
LILRB5	76.8463	1.22146	0.000239833	0.0109142
WBSCR17	413.918	1.22086	0.000453084	0.0166514
CDH9	16.3534	1.22085	0.00109316	0.0295898
CLEC10A	70.6697	1.22043	0.000111943	0.00654978
AL133493.2	15.4435	1.20998	9.59067e-06	0.00111294
TRABD2B	45.379	1.20949	1.05823e-05	0.00118205
C1QL3	47.0263	1.20902	0.000304176	0.0126566
RP11-89K11.1	21.4852	1.20892	2.6089e-06	0.000389248
FOSB	841.073	1.20746	0.000319614	0.0131161
LINGO2	20.2179	1.20508	0.00141991	0.0343674
PACSIN1	579.083	1.20392	0.000369403	0.0146441
CCL20	136.325	1.20349	0.00174148	0.0395822
TMEM132D	45.3752	1.20196	0.00107261	0.0294189
SLC17A7	1616.54	1.19967	0.00110728	0.0299077
KDELR3	478.457	1.19955	4.12928e-07	9.57466e-05
MPPED1	109.441	1.19835	0.00024557	0.0111027
GLT8D2	144.332	1.19646	1.23984e-06	0.000214983
DYNC1I1	555.288	1.19602	3.20489e-06	0.000452323
TUNAR	47.5347	1.19299	0.000374326	0.0147806
COL13A1	122.016	1.18978	0.000135934	0.00740017
CYGB	207.249	1.18902	2.53079e-08	9.78949e-06
MC4R	7.84167	1.18661	0.00230865	0.0469787
WDR38	83.1736	1.18529	0.00150555	0.0358176
HTR5A	23.08	1.18063	0.00191674	0.0420186
SCN9A	152.172	1.17458	0.000133985	0.00736493
HCG4	16.8993	1.17353	0.000201792	0.00974754
TTC29	29.1817	1.17086	0.000147719	0.00779182
RPL39L	321.748	1.17051	3.24232e-06	0.000454534
LILRA5	62.4656	1.16732	1.99964e-05	0.00188998
FAM20A	707.072	1.16416	4.6957e-06	0.000628742
EVA1A	140.35	1.16301	0.000123892	0.00697534
ABCC12	9.06719	1.16177	0.00103241	0.0289463
CPLX2	1520.53	1.16164	0.0007017	0.0220077
ACTRT3	27.6748	1.15877	1.03422e-06	0.000186231
SYT2	57.1213	1.15657	0.000302946	0.0126559
DKK2	54.7429	1.15541	3.32811e-05	0.00280172
TCERG1L	15.6485	1.15338	0.000788846	0.0240898
MEDAG	157.871	1.15289	0.000881096	0.0261054
THBS1	4531.79	1.15178	0.000249518	0.0112084
SLIT3	342.544	1.1482	9.88376e-06	0.00113435
MZB1	21.4468	1.14759	0.00027847	0.0120678
NDST3	42.3792	1.14746	0.00237515	0.047842
SLC38A4	22.125	1.14554	0.000632791	0.0208953
RIBC2	34.2059	1.14479	0.000116313	0.00669294
SVOP	185.517	1.14473	0.000807312	0.0245365
C2orf40	213.593	1.14068	6.17395e-06	0.000791175
CLEC4G	8.79845	1.13946	0.00211253	0.044844
PTGER2	26.5838	1.13794	3.57555e-05	0.00290608
LINC00475	81.2049	1.1374	0.000765295	0.0236122
LOXL2	3156.96	1.13086	2.89826e-06	0.000423349
HCN1	61.2575	1.12717	0.00229271	0.046951
LINC01605	24.6301	1.12616	0.000581822	0.0196971
LRG1	49.7149	1.12425	5.33414e-06	0.000687775
RSPO3	21.0277	1.12403	0.000258771	0.0115268
NELL1	102.275	1.12223	0.00040838	0.0155946
ARHGEF5	70.3342	1.11931	1.43218e-05	0.00147366
SLC13A5	105.995	1.11912	0.00128575	0.0326673
PTGER3	20.0085	1.1191	0.000561736	0.0192669
SYT13	372.141	1.11818	0.000598218	0.0200893
RP1-244F24.1	11.7655	1.11518	1.81206e-06	0.000284588
SH2D2A	56.1129	1.11487	2.44065e-07	6.06908e-05
SYN2	793.296	1.11471	0.00147204	0.035113
MFAP4	2470.46	1.11157	8.28182e-06	0.000988518
TMEM130	580.003	1.10798	0.00015839	0.00822997
SELM	1035.25	1.10775	9.0821e-09	4.98559e-06
VSTM1	26.5363	1.10758	0.000235554	0.0108089
IL1R1	858.12	1.10341	1.09138e-05	0.00119426
NTSR1	41.5893	1.10125	0.00210091	0.0447337
ALPK2	164.259	1.10016	0.00140159	0.0341616
RPLP0P2	30.301	1.09915	1.31554e-05	0.00137395
SULT4A1	340.947	1.09647	0.00056448	0.0192959
HOXB9	23.7246	1.09645	0.000979998	0.0276998
CTD-2369P2.8	22.0466	1.09197	0.000314318	0.0129496
TMEM200A	119.036	1.09159	5.69868e-05	0.00402142
RP11-66B24.4	45.6295	1.09076	4.85791e-06	0.000642228
SH3RF2	20.8793	1.08998	0.00032204	0.0131897
RP11-205M5.3	65.6411	1.08917	2.97923e-06	0.000432154
RP11-320H14.1	35.6428	1.08751	0.000372159	0.0147228
GABRB2	217.029	1.08664	0.000624923	0.0207369
OXER1	52.449	1.08574	2.50649e-05	0.0022091
GATA3	50.8904	1.08408	0.00022936	0.0106228
POU6F2	25.6358	1.08064	0.00019621	0.0095758
TFPI2	149.21	1.07901	0.0015865	0.0370266
FRMPD4	70.6047	1.07889	0.000621678	0.0206777
CREG2	313.413	1.07701	0.000570018	0.0193918
ECEL1	36.7102	1.07583	0.00175912	0.0397672
RTL1	12.4811	1.0746	0.00121847	0.0317297
PDGFRL	241.439	1.07071	6.46235e-05	0.00439693
CYR61	5338.13	1.06906	3.36983e-05	0.00281556
KRT8	36.5992	1.06885	5.19898e-07	0.000113121
SRRM4	152.247	1.06665	0.000879219	0.0260868
HGF	499.393	1.06601	1.39112e-05	0.0014385
CCL8	72.2686	1.06548	0.000111414	0.00654978
CFAP52	155.482	1.06545	0.00146881	0.0351036
HORMAD2-AS1	50.9199	1.06407	0.000230722	0.0106622
WNT16	58.9804	1.06381	0.00212112	0.0448894
RUNX2	317.774	1.06354	4.17127e-07	9.57466e-05
HMGA2	125.586	1.05857	0.00227505	0.0467554
RCN3	780.339	1.05684	1.92911e-07	5.10067e-05
CRYM	316.659	1.05418	0.00244568	0.0487922
ATP8A2	161.402	1.05203	0.000411605	0.0156142
PNMA5	18.528	1.04795	0.00130819	0.0328037
IDI2-AS1	36.7788	1.04634	0.000413976	0.0156651
CXCL2	275.2	1.04479	0.000125372	0.00702146
CAMK2A	1417.61	1.04374	0.000712559	0.0222813
ADTRP	16.9582	1.04315	0.000136751	0.00740017
ANKRD1	16.9133	1.04228	0.00135334	0.0335332
DCTN1-AS1	13.6601	1.03704	0.00113849	0.0305272
LIF	1035.58	1.0362	0.000405918	0.015558
C3orf80	85.0475	1.0355	2.71704e-06	0.000402508
GZMK	46.0738	1.03451	0.000207006	0.00991728
NEUROD2	124.839	1.03317	0.00228246	0.046833
GLS2	54.9682	1.0325	6.17325e-05	0.00425567
VGLL3	61.7741	1.03185	2.37693e-05	0.00213087
IL1RL1	49.4297	1.0315	0.000405728	0.015558
C5orf49	258.023	1.03027	0.0010513	0.0292015
VDR	153.403	1.03016	0.000102446	0.00613148
RNF207	77.0917	1.02847	1.2618e-05	0.00134472
SMIM1	15.6044	1.02683	7.8763e-06	0.000954202
SNAP25	3851.43	1.02497	0.000299498	0.0126127
RYR2	96.2669	1.02095	0.00108805	0.0295898
MFAP2	508.159	1.02068	0.00048973	0.0176675
CALY	161.186	1.01805	0.00212013	0.0448894
CXCL12	1119.39	1.01434	8.84567e-06	0.00103802
CHAD	23.9532	1.01426	0.000250196	0.0112148
CCDC108	42.8966	1.01258	0.00214243	0.0452489
TIMD4	17.8069	1.0113	0.000884475	0.0261382
IGFBP6	608.776	1.01048	0.000242548	0.0109899
KRT19	12.6483	1.0096	0.00068551	0.0217488
TMEM233	78.8134	1.00959	7.28562e-05	0.00484656
FBLN1	3851.78	1.00929	0.000171724	0.00870623
MTUS2	33.5039	1.00719	5.12544e-05	0.00376972
MOCOS	117.116	1.00716	9.88957e-05	0.00602254
TEX41	11.3908	1.00597	6.3392e-05	0.00432723
LINC00683	20.7393	1.00535	3.10204e-05	0.00263396
GRIP1	35.892	1.00074	0.000818629	0.0247217
SLIT2	305.77	0.999918	0.000232877	0.0107148
ZFR2	77.7885	0.999475	0.00103556	0.0289568
ITIH2	109.761	0.999415	0.000421563	0.0158659
FCN1	61.3301	0.998566	0.00108382	0.0295162
CFH	2015.08	0.993022	7.26904e-06	0.000900841
AC132217.4	110.916	0.990503	0.000787126	0.0240724
SPATA18	230.884	0.989223	0.000534395	0.0186041
KCNS2	31.8307	0.988323	0.00210942	0.0448235
YBX2	34.8212	0.987353	8.24665e-05	0.00525171
ADAMTS2	437.399	0.983773	6.52451e-05	0.0044248
LYPD3	31.7476	0.983462	6.41994e-06	0.000812726
FAM150B	42.0515	0.983383	0.000503313	0.0178493
ADAMTS12	317.256	0.982744	8.71182e-05	0.00547251
ACP5	312.709	0.982394	3.1642e-05	0.00267586
PCOLCE-AS1	21.6973	0.979271	0.000436543	0.0161676
RNASE1	6606.72	0.979109	0.000116108	0.00669294
HTR2B	26.156	0.978668	0.000885955	0.0261382
CD8B	37.7813	0.977582	0.000219819	0.0102836
TUSC3	1124.59	0.976303	0.00013068	0.00727906
CCL2	3456.49	0.975653	0.000298779	0.0126079
ROPN1L	55.566	0.974566	0.00118093	0.0312641
FLT3	17.4773	0.973479	0.000172471	0.00872295
VSTM2L	342.888	0.972538	9.95777e-05	0.00603696
RP11-586D19.1	14.3829	0.970924	0.00226895	0.0467394
ADAMTS16	41.2669	0.970898	0.000581182	0.0196971
CD52	194.383	0.969492	9.61958e-05	0.00589249
HS3ST2	213.46	0.965003	0.000499353	0.0178299
ASPN	217.751	0.962887	0.000163478	0.00841065
CELF4	329.55	0.962663	0.00173233	0.0394602
C6orf132	7.89893	0.960564	0.000515251	0.0180883
SYCE1	15.3767	0.959918	0.00238664	0.0479347
NPY1R	67.7339	0.958633	0.00119083	0.0313779
HAR1A	19.1041	0.958478	0.0005096	0.0179806
NPY	207.716	0.957219	0.00118944	0.0313779
SCN5A	32.4648	0.955693	0.00122405	0.0317614
IL11	85.6049	0.955087	0.00185581	0.0411946
PMAIP1	222.359	0.953937	0.000153496	0.00805399
SNAI2	628.883	0.950631	0.000136125	0.00740017
TMEM61	17.092	0.949027	0.000425292	0.0159775
SYT1	1647.89	0.947451	0.00206427	0.0441787
AKR1C2	79.2721	0.945435	0.0006074	0.0203106
WNT10B	35.7159	0.944862	0.000940742	0.0270372
MSX2	43.9862	0.944779	0.000899637	0.0262329
STAT4	58.1067	0.943791	8.68542e-06	0.00102498
C3orf52	29.7781	0.942696	3.61119e-05	0.00292366
THEMIS	22.7389	0.942099	1.29097e-05	0.00136369
CEACAM1	51.414	0.940608	0.000301419	0.0126427
MTL5	18.4246	0.940366	2.79879e-05	0.00242577
AC005532.5	9.77763	0.935971	0.00127053	0.0325106
SIAH3	24.8544	0.934688	0.000637	0.0209868
DNASE1L3	10.8906	0.931845	0.00106567	0.0293849
RBM11	28.2101	0.930044	0.00076814	0.0236651
SNAI1	148.399	0.923948	6.61251e-05	0.00445555
SFN	55.7444	0.922354	0.00194963	0.0425537
ME1	595.553	0.920135	0.000214354	0.010176
ULBP1	72.014	0.919657	0.00180219	0.0402182
CNNM1	67.1386	0.919124	0.00225491	0.0465882
TP63	38.6855	0.918757	0.00177975	0.0398877
SOWAHB	12.9349	0.918211	0.000943887	0.0270451
ARHGDIG	266.184	0.917356	0.00079765	0.0242876
KCNK1	301.812	0.917293	0.000215232	0.0101945
HPCAL4	943.383	0.916795	0.00082944	0.0250005
AC005682.5	22.6136	0.916776	3.76235e-05	0.00301104
PTER	185.765	0.913753	4.62981e-06	0.000623919
DPYS	11.1314	0.913357	6.03255e-05	0.00418631
BIRC3	576.16	0.912055	0.000276261	0.011997
CTB-13F3.1	15.8354	0.910509	2.11536e-05	0.00197257
TCHH	14.6296	0.910457	0.000291575	0.0124294
EPCAM	25.0094	0.910225	0.000146301	0.00775618
GRIN3A	61.3598	0.90986	5.59524e-05	0.0040023
IL18R1	45.3014	0.908842	0.000357264	0.0143235
TRIM61	31.4754	0.904614	0.00121699	0.0317297
CRABP2	391.344	0.901121	5.25741e-05	0.00381308
CILP	63.1804	0.89975	0.000167822	0.00859185
NTRK1	56.6522	0.898911	0.000314202	0.0129496
NRIP3	318.915	0.898088	4.91063e-06	0.000645115
FLJ22447	27.8992	0.895601	0.00128797	0.0326673
BNC2	279.191	0.895495	0.00064301	0.0211182
RP11-392P7.6	17.1189	0.894085	3.49066e-05	0.00287059
ALS2CR11	10.0102	0.892949	2.4447e-05	0.00216377
FGL1	28.9304	0.891616	0.00138469	0.0339541
NXNL2	9.45563	0.887089	0.00231011	0.0469787
ADAMTSL1	268.759	0.886707	0.00191707	0.0420186
PAPPA	78.3028	0.886292	0.00151927	0.0361029
AIM1	508.86	0.885173	0.000647444	0.021164
CTD-2171N6.1	10.9903	0.884563	0.00106634	0.0293849
RALYL	176.374	0.884218	0.00138567	0.0339541
LAMA3	109.084	0.883503	0.000175784	0.00885267
RXRG	98.3803	0.882502	0.00175914	0.0397672
SKAP1	25.0437	0.881918	0.000406021	0.015558
MPO	23.2694	0.881774	0.00138859	0.0339541
CYP26B1	197.265	0.881106	0.000719557	0.0224665
TNFRSF6B	186.817	0.8807	0.00154348	0.0363065
ZNF215	16.4043	0.878372	0.000105984	0.00632514
TPM2	3389.46	0.875683	2.31677e-05	0.00209493
NIPAL2	418.026	0.874848	4.31768e-07	9.79753e-05
TRBC2	144.372	0.874741	0.000348968	0.0140448
RP11-11N9.4	88.6326	0.873111	0.000139784	0.00752527
ADAD2	38.2935	0.872684	0.000224396	0.010416
LINC01140	36.7693	0.87032	6.24392e-07	0.000129923
HIPK4	11.0745	0.869549	0.000545025	0.0189111
PCSK1	999.517	0.868777	0.00093477	0.0270372
ZCCHC12	245.264	0.866239	0.000369036	0.0146441
LHX6	100.785	0.865755	0.000101005	0.00608383
SAP25	41.432	0.865461	0.0006868	0.0217488
DOC2B	231.706	0.864712	0.000557069	0.0192332
SLC12A5	442.218	0.863072	0.000609567	0.0203397
MEG8	18.3909	0.862693	0.00226087	0.0466651
FCRL6	13.9968	0.861334	0.000145501	0.00773338
MICAL2	1055.61	0.860792	1.59028e-05	0.00158936
KLHL35	78.7935	0.858602	0.00117837	0.0312358
LPIN3	158.417	0.857118	0.00032665	0.0133263
P2RX6P	21.0328	0.856535	0.00144282	0.0347559
ZNF541	23.6025	0.854386	0.00139146	0.0339541
TBC1D8B	137.103	0.854369	2.91485e-05	0.00250557
DCN	10176.5	0.853545	0.0016248	0.0375015
HENMT1	150.619	0.853403	3.17823e-06	0.000452323
ZMIZ1-AS1	43.6369	0.853043	3.98119e-05	0.00317401
P4HA2	1083.83	0.851964	1.04871e-05	0.00118205
CD27	38.6229	0.85129	0.000115586	0.00668797
ZNF831	15.1274	0.851137	0.00169501	0.0388234
THNSL2	559.691	0.848912	0.00214672	0.0452937
TNFSF4	178.707	0.848432	5.78166e-05	0.00406624
SSC5D	351.494	0.845246	0.000941022	0.0270372
ZP1	11.6821	0.843448	0.000217318	0.0102357
DUSP2	103.09	0.842588	5.54419e-05	0.00399334
CD1D	100.945	0.842458	8.52089e-05	0.00539346
C15orf48	101.671	0.842369	0.00108987	0.0295898
MPP7	38.8951	0.841435	0.000369225	0.0146441
GNG3	531.795	0.840942	0.00187537	0.0414527
OLFML2B	1788.89	0.840867	0.000199842	0.00970768
SYN1	1260.99	0.83484	0.00101233	0.0284981
RP13-270P17.3	26.0928	0.83293	1.78361e-05	0.00174094
VEGFC	91.014	0.832536	0.000236927	0.0108292
CTA-14H9.5	10.8258	0.831548	9.30533e-05	0.00575058
ZBED6CL	129.752	0.83133	0.000939206	0.0270372
COL6A1	22319.3	0.830676	0.000522232	0.0183027
POM121L9P	211.719	0.830651	0.00110822	0.0299077
RP11-153M7.3	98.0623	0.829429	0.00175545	0.0397672
DUSP23	579.196	0.828576	1.02844e-06	0.000186231
ARHGAP44	185.291	0.827883	0.000131615	0.00728889
OPN1SW	12.6978	0.822628	4.96158e-05	0.00371461
CILP2	26.3241	0.820884	0.000672776	0.0216684
NPM2	68.957	0.820806	0.00160378	0.0372049
SLC16A8	20.6791	0.819618	7.65492e-05	0.00504404
GXYLT2	210.915	0.819198	4.83376e-05	0.00365176
MYL9	2953.81	0.818295	3.44359e-05	0.00285416
FBN1	1769.32	0.814783	0.000119895	0.00680532
TSPAN2	142.496	0.814593	0.00197377	0.0429906
SNHG18	279.321	0.813016	0.000120514	0.00682193
FN1	71532.6	0.811517	0.000143644	0.00765419
CYP1B1-AS1	13.0885	0.810589	0.00153882	0.0362504
PHYHIP	978.816	0.810256	0.00119752	0.0314245
S100A1	1509.32	0.8068	0.000894995	0.0262197
LINC00622	28.3603	0.805206	8.01593e-05	0.0051838
CAPN12	12.4056	0.805084	0.000893445	0.0262197
AP000230.1	183.385	0.804841	0.000241891	0.010984
TSHZ2	415.985	0.804509	0.00117284	0.03117
DGKE	123.094	0.803646	3.40103e-06	0.000473605
STC1	592.055	0.803321	0.00122131	0.0317297
LOXL1-AS1	88.8612	0.801249	0.0017152	0.0391982
CFD	396.006	0.799702	0.0020135	0.0435835
SERPINF1	2332.45	0.796937	0.000141079	0.00755606
NFKBIZ	675.918	0.796005	0.000313506	0.0129496
GZMA	76.9485	0.795947	0.00233731	0.0472622
VENTX	90.4608	0.795722	0.000525104	0.0183418
SCX	93.8161	0.795661	0.000296092	0.0125707
CCDC71L	948.5	0.795129	0.000403684	0.015558
GPR150	15.0416	0.79402	0.000281342	0.0121178
RP11-174G17.3	10.7146	0.790657	0.00240895	0.0482437
LTBP2	1207.78	0.790393	0.000640549	0.0210705
AL450992.2	13.4706	0.79011	0.00084658	0.025262
LAMB1	5226.6	0.789647	0.000460226	0.0168357
CCL26	14.292	0.789373	0.00157636	0.0368455
FIGF	13.0432	0.788976	9.40288e-05	0.00579373
HPCA	529.894	0.788969	0.00166854	0.0383129
RP11-273G15.2	33.3761	0.78564	0.000101067	0.00608383
SVIL	642.827	0.782316	7.08655e-05	0.00472919
SYTL1	39.9854	0.776914	8.84828e-05	0.00548436
CPNE9	30.1827	0.776518	0.000154458	0.00806582
RP11-49I11.1	19.2751	0.775537	0.00104788	0.0291782
SOSTDC1	22.023	0.774694	0.00160483	0.0372049
GPAT2	100.081	0.772267	0.000217841	0.0102357
EPHB6	472.237	0.771616	0.000568018	0.0193552
CTSK	1237.69	0.770168	0.000625442	0.0207369
SNX10	2796.59	0.767638	0.000885765	0.0261382
NRGN	1899.73	0.767086	0.00221697	0.0462633
IER3	799.172	0.764753	0.00049545	0.0177676
CD28	45.0716	0.764292	0.00119124	0.0313779
RLTPR	75.7915	0.763268	0.0003358	0.0136729
2019-12-01	26.9705	0.762793	0.000701397	0.0220077
PSD	1020	0.762481	0.000528296	0.0184224
RERG	167.229	0.76109	0.00231655	0.0469787
ITGA4	446.584	0.761016	0.000119427	0.00680346
GZMH	32.662	0.760821	0.00145018	0.0347777
FBXO2	823.051	0.760359	0.000888295	0.0261703
RP11-1149O23.3	19.1418	0.759159	0.000493243	0.017733
CD8A	123.316	0.757149	0.000435747	0.0161667
MRAP2	222.653	0.756466	0.00226667	0.0467386
CCNA1	89.3567	0.756184	0.00230951	0.0469787
TPD52L1	712.972	0.75582	0.000936867	0.0270372
SYT5	327.675	0.754642	0.00231649	0.0469787
PLK2	1108.53	0.752697	7.16916e-06	0.000896703
LINC00649	34.9289	0.75209	0.000113963	0.00663083
CFAP58-AS1	28.429	0.752083	0.00121435	0.0317297
VNN1	67.5045	0.751066	0.0005978	0.0200893
SNCA	748.058	0.750947	8.77026e-05	0.00547251
ANXA3	54.9435	0.75004	0.00237415	0.047842
RPP25	207.877	0.749202	1.39071e-07	4.0346e-05
SLC9A7P1	32.5167	0.747453	0.000112362	0.00655592
SH2D1A	21.1377	0.745255	0.00200699	0.0434876
TMEM200B	106.456	0.744909	0.00188033	0.0414746
CD79A	18.997	0.744755	0.00177236	0.0398093
DCBLD2	2396.69	0.743203	0.00013671	0.00740017
RP11-159N11.4	15.2099	0.742594	0.00177093	0.0398093
ADAMTS1	1771.27	0.737952	0.000285971	0.0122155
B4GALT1	1657.67	0.737178	9.47476e-05	0.00582085
TBX18	94.5298	0.73547	0.00064535	0.0211286
RP11-597D13.9	68.4775	0.734832	0.00076002	0.023519
GPR68	55.5186	0.733454	0.000808173	0.0245365
CLCF1	352.953	0.732352	0.00106974	0.0294009
PYROXD2	143.037	0.731712	0.000561651	0.0192669
RP11-150O12.6	11.6054	0.730778	0.00156055	0.0365844
CST7	68.7729	0.730654	0.00090047	0.0262329
RP11-399O19.9	16.7552	0.730628	0.000151508	0.00797155
PEBP4	80.9479	0.730515	0.00219477	0.0460107
STK26	66.8316	0.725688	0.000132243	0.00728889
LILRA6	147.074	0.724299	0.00185838	0.0411997
SPHK1	649.512	0.722602	0.00064848	0.0211648
RP11-173C1.1	12.3725	0.72184	0.00022116	0.0103052
SH2D5	100.301	0.718884	0.00141745	0.0343477
PLA2R1	146.875	0.718698	0.00176984	0.0398093
CHRM5	14.4518	0.716868	0.00231497	0.0469787
CRISPLD2	576.379	0.715189	0.000208238	0.00995349
EGFLAM	351.119	0.715124	0.00127319	0.0325114
RP11-254F7.2	72.9506	0.712163	1.47939e-06	0.000251231
C5AR2	144.901	0.710239	0.000740189	0.0229734
HAAO	150.776	0.708828	6.16543e-05	0.00425567
FOSL1	399.552	0.706343	0.00191963	0.0420307
KMO	104.228	0.705927	0.000775196	0.0238473
FAM71E1	89.9317	0.705267	0.000184589	0.00909364
ACSM3	21.6099	0.70451	0.000271245	0.0118283
COL5A2	5822.93	0.703012	0.000694121	0.0219015
C17orf67	22.0313	0.700113	2.2372e-05	0.00206555
CYS1	66.9065	0.697786	0.00128676	0.0326673
SOCS1	174.674	0.697339	0.000514295	0.0180852
RP11-568K15.1	311.486	0.694443	2.78811e-05	0.00242577
2019-09-06	1145.05	0.692677	4.4837e-05	0.00347241
RP11-14N7.2	120.303	0.691612	0.000739749	0.0229734
AC113404.1	214.618	0.69005	1.2208e-05	0.00131444
NABP1	378.438	0.685916	0.000210979	0.0100531
STARD5	127.847	0.681529	3.45702e-05	0.00285416
ODF3L1	12.5769	0.681325	0.000220067	0.0102836
PLEKHG4	130.22	0.680609	0.00241161	0.0482507
PDCD1	20.05	0.680506	0.000995445	0.0280605
FAM43A	369.692	0.679164	8.17698e-05	0.00525171
FZD9	47.4694	0.678554	0.000282351	0.0121353
RAB11FIP1	146.445	0.676818	0.00216028	0.0454879
ETNK2	882.371	0.673938	0.00115753	0.0308794
STX1A	636.409	0.673896	4.79815e-05	0.0036445
TSPYL5	425.543	0.673245	0.00218193	0.0458513
GPR143	53.3765	0.672701	0.001114	0.0299476
IL15	93.3241	0.671419	0.000777676	0.0238533
ATF7IP2	103.986	0.67125	5.09297e-05	0.00375908
C3orf14	718.625	0.670604	0.000160747	0.00831111
TRIM59	275.057	0.670449	2.92808e-07	7.1955e-05
TMEM191A	22.8214	0.669752	4.53834e-05	0.00347241
RPL17P50	11.1839	0.669127	2.35717e-05	0.00212227
ARHGEF19	138.796	0.66863	4.68406e-05	0.00357083
RGS14	292.968	0.666212	2.29996e-05	0.00209493
C10orf107	159.566	0.665096	0.0011462	0.0306947
HTATIP2	677.025	0.664981	0.000819007	0.0247217
CYP4X1	49.1387	0.664717	0.00188372	0.0414755
PDE1A	254.297	0.664371	0.000920395	0.0267388
FKBP11	560.248	0.663294	1.38774e-06	0.0002376
FZD6	594.771	0.661564	0.000399462	0.0154518
ANKRD29	135.993	0.658681	0.00218533	0.0458765
TMEM92	10.6732	0.658385	0.000809473	0.0245403
ZC3H12A	240.947	0.656471	0.000472188	0.0171766
RBP5	16.7415	0.656448	0.000369468	0.0146441
RAB3A	697.4	0.655926	0.00180662	0.040274
DOCK9-AS2	17.4503	0.655769	0.000485379	0.0175408
LAMA5-AS1	30.4756	0.655562	0.00210744	0.0448235
SOWAHA	188.284	0.654084	0.00246907	0.0491648
ST20-MTHFS	54.882	0.65378	1.2579e-05	0.00134472
ERICH6-AS1	54.7417	0.653212	0.000464921	0.0169777
RP13-270P17.2	23.5458	0.652603	0.000958933	0.0272891
SGCE	2968.87	0.652323	0.000411883	0.0156142
VWA7	39.4887	0.651702	0.00047669	0.0172866
ZNF185	458.076	0.648601	0.000410451	0.0156142
NIPAL1	13.2348	0.64852	0.000262774	0.0116043
GTSF1	25.163	0.646658	0.00238269	0.0479195
RP11-611O2.3	162.316	0.645962	0.000180468	0.00897527
DOCK5	479.747	0.645081	0.0024866	0.0494667
IGFBP4	5553.15	0.644567	0.000677892	0.0217094
TEC	26.47	0.642872	0.0021199	0.0448894
WFDC2	72.601	0.638856	0.00129041	0.0326673
LINC00891	28.3036	0.638679	0.000849227	0.0253048
LINC01503	279.746	0.637348	0.00204016	0.0439108
NAPB	1367.34	0.637183	0.000300778	0.0126411
PIWIL4	148.482	0.635874	2.24473e-05	0.00206555
KIAA1217	519.605	0.635147	0.000589756	0.0199012
RP11-379F4.4	25.0054	0.633992	0.000382018	0.0149431
SIGIRR	295.902	0.632943	3.00138e-05	0.00256938
MATK	97.5528	0.631397	0.00079357	0.0241987
RP11-253M7.1	22.4012	0.629102	0.000168455	0.00860316
FAS	826.215	0.626798	0.000538044	0.0186999
MALL	139.669	0.625773	0.00221685	0.0462633
AF127577.10	197.24	0.625543	0.000265882	0.0116921
C15orf27	43.5675	0.624554	4.36035e-05	0.00339847
CPED1	310.837	0.623629	0.000721177	0.0224835
RNF149	1161.32	0.619845	5.68948e-05	0.00402142
DNM1P35	12.7946	0.618262	0.000451926	0.0166487
FMN1	175.735	0.617988	0.00166816	0.0383129
TPM1	3644.68	0.617732	4.94405e-05	0.00371461
TNFRSF10A	74.9186	0.615688	0.000249219	0.0112084
MAN1A1	974.467	0.613804	0.00131224	0.0328498
JAZF1-AS1	15.8524	0.612975	0.00190946	0.0419399
CADPS2	795.856	0.610728	0.00185998	0.0411997
KYNU	210.866	0.610387	0.00115342	0.0308118
ECM1	964.267	0.609681	0.00108286	0.0295162
CCDC68	34.1744	0.603546	0.00223903	0.0463976
FGF7	29.9877	0.598492	0.000832955	0.0250342
RP11-1277A3.3	12.8286	0.59747	0.000628618	0.0208092
AP003419.11	384.21	0.597396	0.000472834	0.0171766
POMC	34.1368	0.596264	0.000358694	0.0143533
VAMP5	2694.35	0.592103	0.00129947	0.0327422
CABYR	85.4716	0.586408	0.00128735	0.0326673
TNFAIP8	314.264	0.58469	0.000955498	0.0272656
SNRPE	2430.8	0.583704	0.00017619	0.00885267
OAF	1077.69	0.578403	0.000894416	0.0262197
ST20	165.596	0.577004	1.8646e-05	0.00179483
UCHL1	10039.2	0.572518	0.000698445	0.0219716
LAYN	752.854	0.569632	0.000585479	0.0197888
LGALS1	16035.7	0.567939	0.000683559	0.0217412
C1orf115	427.686	0.565759	0.00144634	0.0347559
NECAB1	707.193	0.563024	0.000184118	0.00909364
ZNF702P	70.3151	0.562483	0.000936691	0.0270372
VRK2	255.787	0.562064	0.000298012	0.0126009
VPREB3	12.8171	0.560487	0.00177838	0.0398877
TNFRSF10D	261.379	0.559174	0.00126731	0.0325106
AC093627.10	97.0457	0.55659	0.00144761	0.0347559
SDC2	3669.05	0.555529	0.00227644	0.0467554
PRKAG2-AS1	142.817	0.554074	0.00144441	0.0347559
TRIM6	165.541	0.553792	0.00142489	0.034448
GPR157	104.102	0.55282	0.00124421	0.0321973
PDLIM1	1349.02	0.552695	0.000899729	0.0262329
RP11-479G22.8	54.0136	0.551897	0.00130148	0.0327533
MDM2	4230.02	0.55125	0.000294035	0.0125088
PRSS36	76.025	0.551169	0.000194104	0.00949518
STOM	6268.01	0.550607	0.000281365	0.0121178
LURAP1L	180.49	0.549465	0.000426492	0.0159938
C10orf11	222.806	0.547706	0.000404199	0.015558
RP11-611O2.5	143.984	0.547317	0.000644507	0.0211286
SNRPEP4	129.1	0.545756	0.000619871	0.0206505
NDUFA4	15046.9	0.544307	0.00049634	0.0177676
BET1	1146.94	0.539214	0.000165767	0.00850747
TUBB6	3360.82	0.537979	0.00139003	0.0339541
FSTL3	769.623	0.533962	0.00147257	0.035113
H2AFJ	656.039	0.531272	0.000265429	0.0116921
TSPAN9	1585.76	0.52753	0.000943767	0.0270451
NUP50-AS1	336.368	0.527368	9.67513e-06	0.00111654
SYTL2	1942.55	0.520617	0.00192976	0.0421641
ANTXR2	1165.45	0.519944	0.000317363	0.0130493
KCNAB2	1343	0.518685	0.00119441	0.0313822
TMEM216	608.393	0.51816	0.000662649	0.0214596
SLA2	41.2023	0.50927	0.00122016	0.0317297
HYLS1	155.517	0.50681	0.000284726	0.0122106
RP11-270C12.3	24.0845	0.505712	0.00140454	0.0341831
RNLS	125.043	0.504967	0.00105584	0.0292497
HPRT1	866.094	0.503839	0.000107498	0.00639721
GSTM3	3062.4	0.501701	0.000978735	0.0276998
SEC24D	1588.28	0.501448	4.35039e-05	0.00339847
SERPINF2	125.616	0.500066	0.00131859	0.0328673
RMDN2	163.88	0.499485	0.000193025	0.00948684
ZFAND2A	1463.26	0.49891	7.04059e-05	0.00471359
LMCD1	786.551	0.495821	0.000512577	0.0180552
SMIM10L2B	146.186	0.495198	0.00223156	0.0462888
MEI1	47.2828	0.493998	0.00222667	0.0462668
GSTO1	3331.17	0.49343	0.00129909	0.0327422
GUCY1B3	958.413	0.492255	0.000633223	0.0208953
FKBP7	461.016	0.491676	0.00131854	0.0328673
RARB	331.441	0.48806	0.00171811	0.0392217
VILL	258.851	0.484391	0.000559505	0.0192669
FAM109B	378.812	0.48388	0.00244924	0.0488164
PRR5	445.381	0.482923	0.000465923	0.0169847
LACTB2	483.861	0.479491	0.000976848	0.0276998
MYL12A	5501.34	0.477264	0.000389334	0.0152008
RP11-218M22.1	127.043	0.476856	0.00121074	0.0316916
RDH12	26.9914	0.470829	0.000308777	0.012808
P3H1	1535.98	0.470178	0.00111087	0.0299404
CPPED1	694.111	0.468587	0.000428327	0.0160339
DNAJA4	810.37	0.465422	0.000754068	0.0233694
EIF5A2	354.507	0.464671	0.000302247	0.012652
ARHGEF25	1842.28	0.464439	0.000377442	0.0148449
KLF11	342.46	0.459768	0.000250872	0.011221
MIR22HG	669.196	0.459406	0.00107425	0.0294189
RRAS	1188.12	0.457906	0.00237083	0.047842
CPEB1	373.59	0.457489	0.00111362	0.0299476
SLC25A24	641.23	0.453922	0.0011729	0.03117
TMSB10	33185.3	0.449365	0.00155258	0.0364386
FAM114A1	1412.66	0.445054	0.000679718	0.0217094
SERTAD1	1093.73	0.442388	0.00219612	0.0460107
TNFRSF10B	1959.71	0.441361	0.00175847	0.0397672
OPN3	551.894	0.440741	0.00026725	0.0117276
VIM-AS1	35.9286	0.436811	0.000982701	0.0277387
VMP1	5815.3	0.434753	0.000177171	0.00887468
XBP1	3286.71	0.433275	0.000184435	0.00909364
ITGA9-AS1	121.774	0.430835	0.000420781	0.0158651
DHRS3	2956.34	0.430337	0.00203897	0.0439108
ITPR1	974.938	0.430243	0.00231429	0.0469787
RTN2	465.606	0.429824	0.00145927	0.0349556
PDP1	1012.66	0.428852	0.000108279	0.00642539
TCEAL7	1743.97	0.425218	0.00222828	0.0462668
OSTC	2823.72	0.421174	0.00106904	0.0294009
PMS2P4	120.496	0.413734	0.000496759	0.0177676
ABRACL	566.579	0.409474	0.00160687	0.037211
TMEM87B	821.202	0.408758	0.000674235	0.0216684
NDUFA2	2787.11	0.404236	0.0016199	0.0374298
LAMTOR4	4616.28	0.399476	0.00133929	0.0332363
FAM174B	201.344	0.390931	0.00104645	0.0291782
NDUFA11	4458.46	0.388532	0.00222147	0.0462633
PRKAR1B	3002.24	0.384852	0.0017364	0.0395098
FAH	852.475	0.382367	0.00229137	0.046951
ATP5G3	6729.81	0.37891	0.000777175	0.0238533
UAP1	1600.05	0.377415	0.00121049	0.0316916
SPR	630.033	0.374433	0.0017928	0.0400828
MRPL32	1608.14	0.361088	0.000652591	0.0211996
ANXA11	2226.87	0.35742	0.00106386	0.0293849
TMEM182	238.609	0.354818	0.0010652	0.0293849
GLS	1959.06	0.354691	0.000393415	0.0152964
PSMA2	5230.68	0.35231	0.00121578	0.0317297
SLC51A	63.4168	0.352018	0.000202406	0.00974754
KDELR2	9401.97	0.349836	0.000258812	0.0115268
PAK1	1866.81	0.347127	0.000651421	0.021199
NAPA-AS1	75.3078	0.342992	0.0015952	0.0371053
ODF2L	460.796	0.337595	0.00249046	0.0494775
PSMG3	1623.42	0.337451	0.00137233	0.0338832
TMEM39A	736.537	0.332957	0.00130716	0.0328037
POLB	699.676	0.332756	0.00196728	0.0428941
ST3GAL4-AS1	134.292	0.331656	0.00126119	0.0324031
MAPRE3	1952.11	0.331253	0.00116132	0.0309408
HPCAL1	1520.64	0.330371	0.000933471	0.0270372
COX17	905.17	0.329473	0.00157033	0.0367726
RP11-671J11.5	390.503	0.326498	0.000813018	0.0246121
ZNF815P	153.174	0.326369	0.00224287	0.0464311
NDUFB8	2629.2	0.322546	0.00138904	0.0339541
SHFM1	3245.86	0.321225	0.000235966	0.0108089
ARF4	9534.66	0.321099	0.000378418	0.0148449
C15orf61	276.895	0.318807	0.0011935	0.0313822
CYCS	7383.59	0.316494	0.00164777	0.0379478
FAM102B	802.015	0.316462	0.000846512	0.025262
UCHL3	583.085	0.312843	0.00129181	0.0326673
CTD-2336O2.1	520.589	0.306615	0.00158853	0.0370326
CASD1	1439.97	0.305023	0.00115352	0.0308118
OBFC1	399.21	0.304903	0.00153936	0.0362504
PPAPDC1B	1046.55	0.30454	0.00033828	0.0136938
YIPF2	2037.45	0.303908	0.000406678	0.015558
BLVRA	1848.02	0.303804	0.00135502	0.033535
RP11-497H16.9	258.871	0.303543	0.00199084	0.0432723
NPTN	3404	0.302682	0.000270814	0.0118283
MTMR6	1719.79	0.298179	0.00140575	0.0341831
PPP3CB	1671.26	0.294008	0.00159128	0.0370554
PNKD	2550.41	0.290607	0.000908288	0.0264239
C7orf73	4363.38	0.290291	0.00131317	0.0328498
GLA	923.857	0.289428	0.000304086	0.0126566
BRI3	3708.01	0.288797	0.00222652	0.0462668
CCZ1	3563.55	0.28648	0.000671016	0.0216634
ATP6V1E1	5070.45	0.286344	0.00104906	0.0291782
WDSUB1	302.639	0.280635	0.00162951	0.0375687
RNASEL	466.298	0.279623	0.00183162	0.0407444
MTERF1	493.071	0.275212	0.00221542	0.0462633
PMM2	835.932	0.273794	0.00200444	0.0434773
TIMM17A	2096.07	0.272914	0.000456969	0.0167459
SLC25A14	455.851	0.268118	0.00153476	0.0362504
PSMB4	8987.64	0.259687	0.00152597	0.0361975
MRPS21	2881.98	0.258978	0.00243969	0.0487191
ACVR1	1356.86	0.258351	0.00205294	0.0440461
ISCU	3279.43	0.256277	0.00204124	0.0439108
SUMO3	5173.87	0.255324	0.00133976	0.0332363
BRF2	941.196	0.254651	0.000678149	0.0217094
RNF6	1053.74	0.25206	0.00170539	0.0390167
ARPC1A	6062.14	0.24606	0.00107864	0.0294903
AP3S1	1735.29	0.242303	0.000894243	0.0262197
MAP2K4	1447.91	0.240352	0.00056489	0.0192959
PSMC2	5275.97	0.238529	0.000682254	0.0217412
TRAPPC1	2985.77	0.227319	0.00215336	0.0453879
RNF170	989.851	0.218465	0.00161877	0.0374298
RAB1A	6672.35	0.217995	9.66404e-05	0.00590241
TMEM41A	853.902	0.215789	0.00102947	0.0289026
SHQ1	553.541	0.214116	0.00136768	0.0338083
MED10	1107.49	0.18918	0.00249879	0.0495677
DNAJB6	5701.23	0.182766	0.00138138	0.0339541
TXNDC11	1257.59	0.161951	0.00237323	0.047842
ZFP91	3479.74	-0.171248	0.00199838	0.043391
GOSR1	1866.41	-0.174348	0.00152845	0.0361975
MAPRE1	7560.86	-0.176954	0.00108207	0.0295162
CTCF	2256.95	-0.191051	0.00212605	0.0449483
ZNF24	4052.72	-0.194268	0.00154731	0.0363557
AP2B1	13534.9	-0.205041	0.00129114	0.0326673
PCNXL4	2416.01	-0.207334	0.00227149	0.0467458
SSRP1	7192.24	-0.21092	0.00184119	0.0409137
DCAF11	2653.24	-0.213044	0.000348442	0.0140448
WDR89	454.668	-0.215973	0.000552715	0.0191144
ZNF317	1430.04	-0.216745	0.00207968	0.044327
CPSF7	4210.54	-0.222343	0.000391649	0.0152626
BAG5	2096.46	-0.223772	0.0019877	0.043249
BCLAF1	4538.47	-0.22579	0.000834405	0.0250418
EZH1	1578.21	-0.235192	0.00202827	0.0438577
PDP2	642.173	-0.239839	0.000830821	0.025006
USP6NL	897.768	-0.24215	0.000297474	0.0126009
HACE1	670.026	-0.242902	0.000503296	0.0178493
MOCS1	1226.56	-0.24476	0.0017299	0.0394477
IKBKAP	1748.57	-0.244811	0.0012579	0.0323983
GOLGA1	1238.1	-0.244815	0.00177243	0.0398093
DCAF7	5883	-0.245085	0.00182593	0.0406611
POMT1	2141.25	-0.246206	0.00065156	0.021199
MAPK1IP1L	3607	-0.247991	0.000119422	0.00680346
KDM6A	851.145	-0.249014	0.00109132	0.0295898
C2CD3	1095.59	-0.25017	0.00179421	0.0400828
FBXO30	1121.26	-0.250503	0.0014816	0.0352882
TAOK1	4441.11	-0.251336	0.00067869	0.0217094
SDR39U1	1932.47	-0.255214	0.00109361	0.0295898
GUF1	1143.05	-0.260922	0.000111837	0.00654978
NUP214	2499.68	-0.261675	0.00221827	0.0462633
PHF3	1988.48	-0.270653	0.00207615	0.044297
REPS1	1564.19	-0.277284	0.000309039	0.012808
DYNC1LI2	7172.86	-0.277591	0.00240171	0.0481449
HIRIP3	1260.18	-0.278142	0.00192505	0.0421052
CIRBP	11021.3	-0.281633	0.00143683	0.0346965
ZNF571	245.87	-0.281792	0.00153923	0.0362504
OSBPL6	1299.87	-0.282212	0.00166913	0.0383129
SUPT16H	4303.55	-0.288029	0.00179172	0.0400828
CHD8	2643.89	-0.288633	0.00152768	0.0361975
FUBP3	2711.15	-0.292621	2.31562e-05	0.00209493
RP11-213G2.3	40.9202	-0.293785	0.0017713	0.0398093
RABGAP1	2791.91	-0.294531	0.000147086	0.00777807
PATZ1	1905.5	-0.294541	0.00230997	0.0469787
EXD2	2004.26	-0.297671	0.000939022	0.0270372
PHF12	2254.69	-0.298336	0.000239564	0.0109142
ZNF225	323.254	-0.299355	6.24422e-05	0.00429043
DCUN1D4	1694.24	-0.300836	0.0020385	0.0439108
ZNF615	498.273	-0.302558	0.00137408	0.0338865
ZNF619	209.929	-0.304231	3.74558e-05	0.00300914
RNF38	2054.65	-0.307735	0.00113133	0.0303742
SMC1A	3597.69	-0.3116	0.00160259	0.0372049
PARP2	1091.82	-0.317162	0.000449842	0.0166012
ARL6IP6	1127.88	-0.319424	5.6141e-05	0.0040023
MBOAT2	2585.73	-0.320518	0.000440829	0.0162974
SMC3	1791.97	-0.320761	0.0017574	0.0397672
TRMT5	896.085	-0.32104	1.87835e-05	0.00179977
EPM2A	461.494	-0.322074	0.000761151	0.0235191
ZNF572	119.587	-0.324475	0.000453593	0.0166514
NOP9	1891.95	-0.330046	0.000262263	0.0116043
RALGAPA1	1166.17	-0.330907	0.000178511	0.00890742
PM20D2	767.629	-0.331861	0.00041689	0.0157468
MAML2	2284.91	-0.334487	0.00101686	0.028587
CDK5RAP2	1756.43	-0.336029	0.00205386	0.0440461
AC074286.1	134.344	-0.336551	1.09203e-05	0.00119426
DHTKD1	1222.59	-0.339126	0.000101586	0.0060975
SLC44A2	9112.23	-0.34123	7.74892e-05	0.00508992
TECPR2	1715.65	-0.342872	0.00083653	0.0250695
JMY	867.611	-0.344851	7.51491e-05	0.00498322
DAG1	8996.56	-0.345266	0.000364306	0.0145499
MTHFD1	3459.41	-0.351039	5.824e-05	0.00408227
SLC7A1	3129.68	-0.355434	0.00107462	0.0294189
D2HGDH	663.374	-0.355525	0.00251983	0.0499377
L2HGDH	353.924	-0.358217	8.91086e-06	0.00103983
SGCB	6008.06	-0.362337	0.00103419	0.0289568
ABHD4	3510.03	-0.364957	0.000125383	0.00702146
SMC2	1524.3	-0.365343	0.000969431	0.0275503
FAM168A	8061.52	-0.367704	0.000337984	0.0136938
SRGAP1	1437.1	-0.370621	0.00141363	0.0342948
FAM184A	366.886	-0.372188	0.0023281	0.0471426
PHLPP1	3867.17	-0.377644	0.00229774	0.0469621
TXNDC16	719.045	-0.378358	1.08723e-05	0.00119426
SPIRE1	3049.79	-0.379699	0.000181581	0.00900917
GAB1	2919.96	-0.384491	0.0005778	0.0196245
APBB2	3101.48	-0.386231	0.000259572	0.011536
AC114271.2	163.939	-0.391931	0.000398153	0.0154297
NSUN6	243.41	-0.393707	0.000270326	0.0118283
C10orf25	154.396	-0.398987	0.000957621	0.0272889
SATB2	1228.11	-0.401617	0.00103878	0.0290081
SYNE2	1929.65	-0.405897	0.000434024	0.0161315
RP11-521B24.3	80.2455	-0.411268	0.000132252	0.00728889
AKAP7	825.765	-0.412699	0.00169508	0.0388234
KIAA1958	852.135	-0.418441	0.000547541	0.0189669
ALDH6A1	2842.75	-0.431155	5.22457e-05	0.00381308
C2orf72	2818.44	-0.43915	0.00249188	0.0494775
F2R	4045.78	-0.43952	0.000683835	0.0217412
C1orf226	1352.16	-0.440723	0.00123759	0.0320729
ZEB1	5064.59	-0.443139	0.000178677	0.00890742
PHF19	3222.45	-0.446462	0.000176308	0.00885267
PROX1	831.294	-0.456621	0.000844462	0.025262
USP49	522.514	-0.458671	0.00238942	0.0479445
CCT6A	11576.5	-0.459813	0.00144185	0.0347559
CBX3P2	41.5874	-0.467811	8.21174e-05	0.00525171
PITRM1-AS1	18.2546	-0.475183	0.00238359	0.0479195
EZR	7754.79	-0.476437	0.000169244	0.00862236
CECR2	562.873	-0.483212	0.00217444	0.0457398
ZNF114	127.232	-0.483534	0.00206731	0.0441985
RP11-600F24.7	120.03	-0.488312	0.000899735	0.0262329
ZNF367	492.125	-0.494205	0.00131849	0.0328673
COLGALT2	2991.88	-0.504233	0.00117639	0.0312229
AC005618.6	122.652	-0.532341	0.000507028	0.0179321
TECTA	148.047	-0.539702	0.000216326	0.0102231
PCDHB9	710.009	-0.541847	0.000337739	0.0136938
GABPB1-AS1	1211.79	-0.541966	0.000433309	0.0161315
RP1-199J3.6	18.2357	-0.54344	0.00229746	0.0469621
ODF3L2	9.24688	-0.546152	0.00157698	0.0368455
THSD1	647.29	-0.54662	7.94455e-05	0.00516965
ZSCAN12P1	103.529	-0.552477	0.00203563	0.0439108
TRIM9	8183.5	-0.554878	0.000162236	0.00836737
RP11-445N20.2	17.0273	-0.555603	0.00232915	0.0471426
RP11-1299A16.3	53.7455	-0.558171	0.000117156	0.00672292
LINC00461	4397.29	-0.559695	0.000863998	0.0256717
TBX6	84.3055	-0.561891	0.000141701	0.00756998
RP13-33H18.1	15.0417	-0.562746	0.00205346	0.0440461
RP11-266K4.14	383.345	-0.569415	0.000378798	0.0148449
SOX6	1800.15	-0.575199	0.00225204	0.0465749
MANEA-AS1	24.1266	-0.577726	0.00125074	0.0322936
PCDHB13	141.146	-0.585841	0.000285273	0.0122106
FLT4	563.713	-0.59876	0.000432952	0.0161315
LINC00664	39.6428	-0.599276	0.00124547	0.0321973
FAM111B	410.157	-0.600139	0.00138747	0.0339541
CCNE2	494.781	-0.607981	0.00133555	0.0332106
ADCY10P1	65.3581	-0.616974	0.00187859	0.0414746
CMB9-55F22.1	108.689	-0.650959	0.000979392	0.0276998
PTCH1	1400.43	-0.657067	0.00188435	0.0414755
FAM182A	303.96	-0.657819	0.000480055	0.0173785
FIBCD1	130.075	-0.674275	0.00141356	0.0342948
CH17-140K24.6	13.6696	-0.681283	7.89629e-05	0.0051543
PCDHB16	798.262	-0.686048	0.000670529	0.0216634
DQX1	12.0224	-0.692158	0.00242399	0.0484519
RP1-168L15.6	13.9243	-0.696339	0.000694042	0.0219015
FGFBP3	391.981	-0.698867	0.000109709	0.0064918
FBXO39	41.2072	-0.699014	0.00206178	0.0441708
DLL1	772.762	-0.712358	0.000704087	0.0220494
FAM182B	176.634	-0.715457	0.000205487	0.00986717
PCDHB10	788.17	-0.725327	8.08642e-08	2.63921e-05
NXPH3	669.532	-0.732274	0.000111436	0.00654978
RP11-5A19.5	32.7888	-0.753308	0.00222132	0.0462633
KREMEN2	44.3541	-0.765652	0.00207528	0.044297
PCDHGA6	172.305	-0.771554	5.61201e-05	0.0040023
OTOF	36.8194	-0.776474	0.00118694	0.0313779
RP11-375N15.2	132.753	-0.78086	0.00129933	0.0327422
RP11-134N1.2	13.4341	-0.783939	0.00132361	0.0329529
PCDHB8	255.903	-0.784804	0.00105478	0.0292497
ZNF713	573.208	-0.806916	0.00073171	0.0227779
DAAM2	4837.94	-0.819207	0.00146417	0.0350327
SLC26A7	73.3197	-0.84444	0.0012716	0.0325106
TNXB	1665.27	-0.846616	5.00097e-05	0.00373072
OR2H2	9.55248	-0.87737	0.000696222	0.0219347
COL9A1	267.395	-0.878707	0.000604501	0.0202678
FREM2	1270.03	-0.920926	3.42633e-05	0.00285136
C9orf173-AS1	10.0119	-0.943524	0.00126953	0.0325106
AK4P1	49.6073	-0.944625	2.28216e-05	0.00209078
ENTPD8	8.87822	-0.968859	0.000560239	0.0192669
INHBC	10.8888	-0.99304	0.000779818	0.0238839
CCDC178	36.4897	-1.00229	0.00187172	0.0414159
RP11-259K15.2	49.225	-1.01164	0.000500934	0.0178493
RP11-61I13.3	62.3535	-1.01487	4.2981e-05	0.00338787
PCDHGA1	212.386	-1.01848	1.05191e-05	0.00118205
SLC7A3	148.998	-1.03283	0.00130434	0.0327858
CTD-3064H18.4	15.1709	-1.1047	0.000221516	0.0103052
FAM196A	582.895	-1.1651	0.000114902	0.00666685
TLX2	15.6299	-1.36107	0.000274171	0.011931
CYP4F12	65.7756	-1.44384	5.24519e-05	0.00381308
PCDHGB3	228.786	-1.62953	1.6104e-06	0.000266969
LHX1	25.9847	-1.8221	0.000135649	0.00740017
TSHR	151.406	-2.10783	3.87535e-08	1.39566e-05
SLC24A5	11.9723	-2.19135	1.63172e-08	7.23599e-06
2019-09-14	51.975	-3.31114	3.43266e-16	3.58507e-12
