## Supplementary material for "Molecular and clinicopathological characterization of a prognostic immune gene signature associated with MGMT methylation in glioblastoma": Table S5

### Sheet: Sheet1
Table S5. Multivariate Cox regression analysis of differentially expressed immune genes.
Gene	Hazard ratio	95% CI	P-value
TNFSF9	1.35	1.103-1.651	0.004
TNFRSF9	1.216	1.054-1.402	0.007
IL1R1	1.2	1.032-1.394	0.018
VDR	1.204	1.032-1.405	0.018
CD70	1.117	1.019-1.226	0.018
LILRA5	1.172	1.027-1.338	0.019
GATA3	1.163	1.004-1.348	0.044
CXCL13	1.089	1.002-1.183	0.045
IGHM	1.085	0.992-1.188	0.075
CCL8	1.142	0.987-1.322	0.075
LILRB5	1.102	0.987-1.23	0.083
MRC1	1.122	0.983-1.28	0.088
IGHG2	1.071	0.99-1.159	0.089
IL6	1.109	0.983-1.251	0.091
IGKV3_20	1.053	0.99-1.121	0.101
IGKC	1.073	0.98-1.176	0.129
IL1RL1	1.102	0.971-1.25	0.132
CLEC10A	1.101	0.97-1.249	0.137
OGN	1.069	0.971-1.177	0.177
IGKV4_1	1.039	0.981-1.1	0.19
IGHG1	1.056	0.972-1.148	0.197
CXCL6	1.037	0.98-1.097	0.205
TSHR	1.069	0.955-1.197	0.245
FGF5	1.04	0.972-1.112	0.258
IGHG3	1.045	0.968-1.129	0.26
IGLL5	1.033	0.976-1.094	0.261
IGHA1	1.045	0.967-1.13	0.266
CXCL1	1.077	0.943-1.229	0.276
IL2RA	1.058	0.956-1.171	0.278
PTGER2	1.085	0.932-1.262	0.292
CSF3	1.038	0.968-1.113	0.292
CXCL12	1.091	0.925-1.286	0.301
CXCL2	1.078	0.934-1.245	0.303
FPR2	1.06	0.949-1.185	0.304
CCL20	1.053	0.952-1.164	0.316
IGKV1_5	1.027	0.972-1.084	0.343
RXFP1	1.044	0.948-1.151	0.38
IGLC2	1.031	0.955-1.114	0.432
LIF	1.052	0.915-1.21	0.479
IGHD	1.026	0.953-1.104	0.494
C4BPA	1.022	0.957-1.092	0.508
HGF	1.045	0.915-1.192	0.517
CCL28	1.048	0.903-1.218	0.536
CD36	1.052	0.896-1.234	0.537
MIA	1.038	0.921-1.17	0.542
IGLC1	1.02	0.956-1.088	0.547
OPRK1	0.976	0.902-1.056	0.551
CYR61	1.05	0.889-1.239	0.568
NTS	1.018	0.955-1.084	0.587
MC4R	0.983	0.915-1.056	0.642
THBS1	1.03	0.904-1.174	0.659
PRLR	1.025	0.914-1.149	0.675
CCL14	0.971	0.838-1.126	0.698
CPLX2	1.016	0.927-1.112	0.739
NPPC	1.015	0.928-1.109	0.745
CAMK2A	1.018	0.911-1.137	0.753
PRG4	1.015	0.922-1.118	0.759
NPPB	1.007	0.953-1.064	0.8
XCR1	0.989	0.906-1.08	0.804
PTGER3	1.009	0.914-1.114	0.853
COLEC11	1.01	0.891-1.145	0.877
PTGFR	1.007	0.922-1.099	0.88
PDGFRL	0.987	0.829-1.175	0.881
INHBA	1.009	0.868-1.174	0.902
IGLC3	0.998	0.921-1.082	0.968
