## Supplementary material for "Molecular and clinicopathological characterization of a prognostic immune gene signature associated with MGMT methylation in glioblastoma": Table S6

### Sheet: Sheet1
Table S6. Restricted mean survival (RMS) time ratio between low- and high-risk groups in different datasets.
Datasets	RMS (low-risk) (95%CI)	RMS (high-risk) (95%CI)	RMS ratio (95%CI)	P-value
TCGA	19.780(17.161-22.399)	11.119(9.431-12.808)	1.779(1.454-2.176)	<0.001
CGGA RNA-seq	30.074(22.705-37.443)	16.221(10.937-21.505)	1.854(1.233-2.787)	0.003
CGGA microarray	36.469(25.110-47.828)	22.643(14.959-30.327)	1.611(1.016-2.553)	0.043
GSE16011	22.506(4.174-14.326)	14.077(1.962-10.233)	1.599(1.015-2.519)	0.043
REMBRANT	24.974(20.873-29.075)	17.046(13.839-20.252)	1.465(1.141-1.881)	0.003
RMS time: months
RMS ratio = RMS (high-risk) / RMS (low-risk)
