## Supplementary material for "Molecular and clinicopathological characterization of a prognostic immune gene signature associated with MGMT methylation in glioblastoma": Table S8

### Sheet: Sheet1
Table S8. Predicted outcomes of immunotherapy for GBM patients (TIDE algorithm).
Patient	Responder	TIDE	IFNG	MSI.Score	CD274	CD8	CTL.flag	Dysfunction	Exclusion	MDSC	CAF	TAM.M2
TCGA-14-0871-01	FALSE	1.69	3.41	0.01	-0.5	-3.43	FALSE	-1.15	1.69	0.15	0.11	0
TCGA-06-2569-01	FALSE	1.68	1.62	0.04	-0.36	0.59	FALSE	-1.09	1.68	0.12	0.14	0
TCGA-27-2528-01	FALSE	1.54	2.88	0.48	2.45	-0.46	FALSE	-0.85	1.54	0.11	0.14	-0.02
TCGA-28-5209-01	FALSE	1.28	5.22	0.51	1.18	-1.35	FALSE	-0.93	1.28	0.11	0.12	-0.04
TCGA-14-1825-01	FALSE	1.17	1.82	0.69	0.87	-0.22	FALSE	-1.04	1.17	0.11	0.07	0
TCGA-76-4925-01	FALSE	1.15	3.26	0.54	1.98	0.2	FALSE	-1.05	1.15	0.11	0.09	-0.03
TCGA-12-3652-01	FALSE	1.15	4.04	0.88	0.25	0.48	FALSE	-0.97	1.15	0.12	0.08	-0.03
TCGA-06-0125-01	FALSE	1.15	3.87	0.3	1.42	-0.54	FALSE	-0.75	1.15	0.1	0.11	-0.03
TCGA-27-2521-01	FALSE	1.11	1.16	0.56	-1.61	-1.14	FALSE	-0.95	1.11	0.1	0.07	0
TCGA-06-5416-01	FALSE	1.08	4.68	0.8	0.46	1.32	FALSE	-0.95	1.08	0.13	0.06	-0.02
TCGA-27-2524-01	FALSE	1.05	3.64	0.45	1.43	0.65	FALSE	-0.43	1.05	0.1	0.11	-0.05
TCGA-06-5408-01	FALSE	1.03	4.45	0.68	2.15	-0.75	FALSE	-0.63	1.03	0.11	0.1	-0.06
TCGA-06-5417-01	FALSE	1.02	1.35	0.31	0.07	-1.2	FALSE	-1.45	1.02	0.08	0.06	0
TCGA-14-0790-01	FALSE	0.99	5.1	0.57	-0.36	0.43	FALSE	-0.86	0.99	0.1	0.07	-0.03
TCGA-28-5216-01	FALSE	0.99	3.72	0.77	0.53	0.85	FALSE	-0.65	0.99	0.08	0.12	-0.04
TCGA-76-4932-01	FALSE	0.99	3.71	0.5	2.26	-1.12	FALSE	-0.87	0.99	0.1	0.09	-0.04
TCGA-76-4931-01	FALSE	0.98	4.2	0.75	1.82	-0.21	FALSE	-0.67	0.98	0.11	0.08	-0.04
TCGA-14-1034-02	FALSE	0.97	3.04	0.87	2.26	-1.52	FALSE	-1.24	0.97	0.12	0.09	-0.06
TCGA-19-2619-01	FALSE	0.97	3.24	0.5	1.28	-0.46	FALSE	-0.57	0.97	0.1	0.11	-0.05
TCGA-12-5299-01	FALSE	0.95	5.61	0.75	2.67	-2.65	FALSE	-0.73	0.95	0.09	0.12	-0.06
TCGA-12-0821-01	FALSE	0.94	2	0.45	-0.97	0.25	FALSE	-0.8	0.94	0.1	0.07	-0.03
TCGA-27-1835-01	FALSE	0.93	4.69	0.06	4	-0.2	FALSE	-0.9	0.93	0.09	0.06	-0.02
TCGA-76-4928-01	FALSE	0.92	3.17	0.37	3.81	-0.58	FALSE	-0.46	0.92	0.08	0.11	-0.05
TCGA-28-5208-01	FALSE	0.9	4.58	0.49	0.65	0.29	FALSE	-0.75	0.9	0.08	0.09	-0.03
TCGA-76-4927-01	FALSE	0.84	4.08	0.39	0.96	-0.19	FALSE	-0.36	0.84	0.07	0.11	-0.04
TCGA-26-5139-01	FALSE	0.84	4.42	0.59	2.19	1.1	FALSE	-0.55	0.84	0.07	0.12	-0.06
TCGA-41-2572-01	FALSE	0.83	5.62	0.34	2.34	0.64	FALSE	-0.47	0.83	0.08	0.09	-0.05
TCGA-14-0781-01	FALSE	0.81	3.99	0.31	3.95	-0.69	FALSE	-0.36	0.81	0.05	0.13	-0.05
TCGA-19-2625-01	FALSE	0.81	2.91	0.31	1.47	-1.68	FALSE	-0.65	0.81	0.08	0.1	-0.06
TCGA-27-1837-01	FALSE	0.81	7.21	0.22	2.95	-0.19	FALSE	-0.36	0.81	0.09	0.08	-0.04
TCGA-19-5960-01	FALSE	0.79	4.76	0.48	2.47	-0.91	FALSE	-0.85	0.79	0.1	0.04	-0.02
TCGA-06-2562-01	FALSE	0.77	4.17	0.39	5.19	-0.57	FALSE	-0.44	0.77	0.06	0.13	-0.06
TCGA-06-0211-01	FALSE	0.76	5.08	0.37	1.48	-0.52	FALSE	-0.49	0.76	0.07	0.09	-0.04
TCGA-06-5856-01	FALSE	0.72	6.09	0.68	2.39	0	FALSE	-0.7	0.72	0.07	0.08	-0.04
TCGA-06-2559-01	FALSE	0.71	3.93	0.71	3.08	0.02	FALSE	-0.78	0.71	0.08	0.09	-0.06
TCGA-14-0787-01	FALSE	0.7	5.95	0.5	3	-0.18	FALSE	-0.55	0.7	0.07	0.08	-0.04
TCGA-28-2509-01	FALSE	0.7	3.94	0.7	2.12	0.04	FALSE	-0.73	0.7	0.08	0.08	-0.05
TCGA-28-5204-01	FALSE	0.7	5.58	0.74	2.7	0.38	FALSE	-0.67	0.7	0.09	0.07	-0.05
TCGA-26-5135-01	FALSE	0.7	4.02	0.18	1.13	-0.39	FALSE	-0.05	0.7	0.08	0.08	-0.05
TCGA-12-1597-01	FALSE	0.67	2.7	0.32	-0.93	-1.2	FALSE	-0.47	0.67	0.08	0.05	-0.02
TCGA-19-1390-01	FALSE	0.67	5.07	0.58	0.32	-1.28	FALSE	-0.81	0.67	0.1	0.04	-0.04
TCGA-19-2620-01	FALSE	0.67	2.44	0.48	2.11	0.9	FALSE	-0.44	0.67	0.05	0.12	-0.06
TCGA-02-2483-01	FALSE	0.65	4.97	0.32	-1.05	0	FALSE	-0.66	0.65	0.09	0.05	-0.03
TCGA-76-4926-01	FALSE	0.63	4.74	0.84	1.52	-0.79	FALSE	-0.67	0.63	0.07	0.08	-0.04
TCGA-32-4213-01	FALSE	0.62	6.33	0.04	-0.53	0.55	FALSE	-0.32	0.62	0.05	0.1	-0.05
TCGA-26-5134-01	FALSE	0.62	3.51	0	-2.43	-1.37	FALSE	-0.53	0.62	0.07	0.05	-0.03
TCGA-41-2571-01	FALSE	0.62	1.61	0.13	-1.49	-1.29	FALSE	-0.23	0.62	0.07	0.05	-0.02
TCGA-14-1034-01	FALSE	0.61	3.75	0.53	3.7	0.8	FALSE	-0.56	0.61	0.05	0.09	-0.05
TCGA-06-5418-01	FALSE	0.58	3.76	0.76	2.11	-1.11	FALSE	-0.74	0.58	0.05	0.1	-0.06
TCGA-06-0221-02	FALSE	0.57	3.9	0.74	1	0.16	FALSE	-0.3	0.57	0.07	0.04	-0.02
TCGA-32-1970-01	FALSE	0.55	5.24	0.65	1.44	0.84	FALSE	-0.28	0.55	0.07	0.06	-0.04
TCGA-06-5858-01	FALSE	0.54	4.7	0.62	1.6	-1.59	FALSE	-0.73	0.54	0.05	0.08	-0.05
TCGA-02-0047-01	FALSE	0.52	4.12	0.54	0.37	0.93	FALSE	-0.26	0.52	0.03	0.1	-0.05
TCGA-12-3653-01	FALSE	0.52	6.07	0.48	2.96	0.47	FALSE	-0.7	0.52	0.08	0.05	-0.05
TCGA-06-5414-01	FALSE	0.52	5.35	0.45	2.57	0.03	FALSE	-0.57	0.52	0.05	0.09	-0.06
TCGA-76-4929-01	FALSE	0.52	4.18	0.67	0.97	-0.5	FALSE	-0.36	0.52	0.06	0.07	-0.04
TCGA-14-1829-01	FALSE	0.52	4.98	0.94	0.74	1.53	FALSE	-1.03	0.52	0.04	0.06	-0.03
TCGA-06-2564-01	FALSE	0.49	4.45	0.58	3.02	0.68	FALSE	-0.62	0.49	0.04	0.09	-0.05
TCGA-06-2558-01	FALSE	0.49	3.89	0.7	0.81	0.46	FALSE	-0.46	0.49	0.06	0.05	-0.04
TCGA-19-2629-01	FALSE	0.46	4.67	0.35	0.25	0.34	FALSE	-0.41	0.46	0.05	0.06	-0.04
TCGA-06-0171-02	FALSE	0.46	7.06	0.43	2.36	3.39	TRUE	0.46	-0.74	-0.09	0.08	-0.09
TCGA-32-5222-01	FALSE	0.46	5.63	0.74	1.88	-0.3	FALSE	-0.92	0.46	0.05	0.06	-0.05
TCGA-06-0210-01	FALSE	0.44	3.39	0.67	2.34	-0.02	FALSE	-0.44	0.44	0.04	0.1	-0.07
TCGA-32-1980-01	FALSE	0.38	6.15	0.79	1.58	1.55	TRUE	0.38	0.08	0	0.09	-0.07
TCGA-14-2554-01	FALSE	0.35	5.04	0.5	1.1	0.79	FALSE	-0.65	0.35	0.04	0.08	-0.06
TCGA-14-0789-01	FALSE	0.35	5.34	0.48	4	0.14	FALSE	-0.26	0.35	0.02	0.12	-0.07
TCGA-14-1823-01	FALSE	0.35	4.71	0.59	0.78	0.06	FALSE	-0.78	0.35	0.03	0.08	-0.05
TCGA-06-2570-01	FALSE	0.35	3.93	0.42	0.67	-0.89	FALSE	-0.38	0.35	0.05	0.05	-0.04
TCGA-28-2513-01	FALSE	0.34	6.8	0.36	2.42	0.67	FALSE	-0.21	0.34	0.02	0.11	-0.07
TCGA-28-5220-01	FALSE	0.31	5.12	0.94	0.67	0.89	FALSE	-0.73	0.31	0.05	0.03	-0.03
TCGA-28-2499-01	FALSE	0.3	4.67	0.76	2.75	0.35	FALSE	-0.69	0.3	0.03	0.07	-0.05
TCGA-26-1442-01	FALSE	0.29	2.31	0.25	0.63	-1.16	FALSE	-0.56	0.29	0.01	0.05	-0.02
TCGA-06-5412-01	FALSE	0.29	6.06	0.61	4.62	0.69	FALSE	-0.23	0.29	0.02	0.1	-0.07
TCGA-32-2616-01	FALSE	0.24	3.99	0.62	2.08	1.13	FALSE	-0.57	0.24	0.05	0.06	-0.06
TCGA-19-0957-02	FALSE	0.24	4.22	0.59	1.32	1.03	FALSE	-0.21	0.24	0.03	0.07	-0.06
TCGA-15-1444-01	FALSE	0.13	3.68	0.43	1.75	-0.05	FALSE	-0.55	0.13	0.02	0.06	-0.05
TCGA-06-0152-02	FALSE	0.12	9.51	0.53	4.94	2.49	TRUE	0.12	0.23	0.04	0.07	-0.07
TCGA-16-0846-01	FALSE	0.11	6.91	0.52	2.25	2.66	TRUE	0.11	-0.22	0.02	0.03	-0.08
TCGA-16-1045-01	FALSE	0.09	6.08	0.53	1.6	1.06	FALSE	-0.2	0.09	-0.01	0.09	-0.06
TCGA-41-4097-01	FALSE	0.09	5.41	0.81	2.76	1.82	TRUE	0.09	0.6	0.04	0.12	-0.06
TCGA-06-1804-01	FALSE	0.06	4.86	0.74	1.09	0.02	FALSE	-0.18	0.06	0.04	0.04	-0.06
TCGA-06-2557-01	FALSE	0.01	7.39	0.49	1.01	2.62	TRUE	0.01	-0.13	0	0.03	-0.05
TCGA-06-0882-01	FALSE	0	5.24	0.57	0.8	0.6	FALSE	-0.14	0	0	0.08	-0.07
TCGA-14-0736-02	TRUE	-0.04	5.65	0.9	0.74	2.95	TRUE	-0.04	0.05	0	0.05	-0.04
TCGA-28-1753-01	TRUE	-0.05	6.46	0.25	1.44	1.11	TRUE	-0.05	0.45	0.02	0.1	-0.04
TCGA-06-0210-02	TRUE	-0.06	5.84	0.31	1.42	2.24	TRUE	-0.06	0.32	0.02	0.09	-0.06
TCGA-32-2632-01	TRUE	-0.06	6.4	0.61	1.27	2.82	TRUE	-0.06	0.12	0.02	0.05	-0.05
TCGA-06-0139-01	TRUE	-0.09	7.47	0.44	2.22	3.31	TRUE	-0.09	-0.15	-0.04	0.1	-0.07
TCGA-06-2567-01	TRUE	-0.1	5.31	0.88	2.47	1.11	FALSE	-0.11	-0.1	0.02	0.04	-0.07
TCGA-06-0130-01	TRUE	-0.11	9.02	0.44	3.9	4.69	TRUE	-0.11	0.35	0.01	0.11	-0.07
TCGA-06-0141-01	TRUE	-0.14	5.67	0.56	1.85	1.61	TRUE	-0.14	-0.01	-0.01	0.08	-0.07
TCGA-32-2615-01	TRUE	-0.14	6.03	0.66	2.96	1.23	TRUE	-0.14	0.39	0.05	0.09	-0.07
TCGA-06-0190-01	TRUE	-0.16	5.82	0.56	2.37	1.78	TRUE	-0.16	0.66	0.05	0.13	-0.07
TCGA-19-4065-02	TRUE	-0.16	3.9	0.56	3.82	1.11	TRUE	-0.16	1.1	0.09	0.15	-0.07
TCGA-06-0129-01	TRUE	-0.19	4.86	0.57	2.14	0.28	FALSE	-0.37	-0.19	0.03	-0.01	-0.05
TCGA-32-1982-01	TRUE	-0.2	6.13	0.55	2.16	2.58	TRUE	-0.2	0.47	0.05	0.08	-0.06
TCGA-06-5410-01	TRUE	-0.2	4.47	0.52	1.84	0	FALSE	0.05	-0.2	-0.04	0.09	-0.07
TCGA-06-0211-02	TRUE	-0.21	6.43	0.37	1.36	1.65	TRUE	-0.21	0.54	0.04	0.1	-0.06
TCGA-06-0190-02	TRUE	-0.21	6.21	0.33	1.59	2.84	TRUE	-0.21	0.95	0.05	0.16	-0.06
TCGA-27-1832-01	TRUE	-0.21	5.66	0.73	2.02	1.99	TRUE	-0.21	0.4	0.05	0.09	-0.07
TCGA-28-5218-01	TRUE	-0.22	6.75	0.03	-1.33	4.67	TRUE	-0.22	1.08	0.06	0.15	-0.04
TCGA-06-5411-01	TRUE	-0.23	3.54	0.94	1.3	1.58	TRUE	-0.23	0.28	0.05	0.03	-0.03
TCGA-41-3915-01	TRUE	-0.24	4.79	0.43	0.6	2.26	TRUE	-0.24	0.45	0.03	0.1	-0.05
TCGA-27-1834-01	TRUE	-0.24	6.79	0.73	2.85	2.2	TRUE	-0.24	-0.11	0	0.05	-0.05
TCGA-02-0055-01	TRUE	-0.26	5.78	0.84	5.27	1.82	TRUE	-0.26	0.84	0.05	0.17	-0.09
TCGA-28-1747-01	TRUE	-0.27	6.03	0.66	1.89	1.39	TRUE	-0.27	0.11	0.03	0.04	-0.06
TCGA-06-2561-01	TRUE	-0.3	4.56	0.66	1.84	2.15	TRUE	-0.3	0.07	0.02	0.07	-0.07
TCGA-27-2519-01	TRUE	-0.31	5.91	0.31	2.74	0.95	TRUE	-0.31	0.14	0.02	0.05	-0.05
TCGA-27-1830-01	TRUE	-0.32	4.01	0.53	1.29	2.07	TRUE	-0.32	0.49	0.04	0.11	-0.06
TCGA-28-5215-01	TRUE	-0.33	5.7	0.71	1.08	2.07	TRUE	-0.33	0.64	0.06	0.1	-0.05
TCGA-28-2514-01	TRUE	-0.36	5.61	0.62	2.1	2.84	TRUE	-0.36	0.82	0.09	0.1	-0.05
TCGA-14-0817-01	TRUE	-0.38	5.39	0.85	0.85	1.18	TRUE	-0.38	0.32	0.05	0.05	-0.05
TCGA-06-0125-02	TRUE	-0.39	4.61	0.65	2.2	1.46	TRUE	-0.39	0.81	0.04	0.16	-0.07
TCGA-28-5207-01	TRUE	-0.39	4.05	0.73	1.16	1.62	TRUE	-0.39	0.56	0.05	0.06	-0.03
TCGA-19-1389-02	TRUE	-0.4	5.83	0.26	3.07	1.28	TRUE	-0.4	0.71	0.04	0.16	-0.07
TCGA-26-5136-01	TRUE	-0.43	6.45	0.61	1.48	1.51	TRUE	-0.43	0.18	0.05	0.04	-0.06
TCGA-19-1787-01	TRUE	-0.44	5.66	0.69	2.07	1.04	TRUE	-0.44	0.45	0.06	0.05	-0.05
TCGA-26-5132-01	TRUE	-0.44	5.57	0.74	1.63	1.34	TRUE	-0.44	0.53	0.07	0.07	-0.05
TCGA-28-5213-01	TRUE	-0.45	4.71	0.85	0.13	2.26	TRUE	-0.45	0.09	0	0.08	-0.06
TCGA-02-2485-01	TRUE	-0.46	6.69	0.57	1.72	1.6	TRUE	-0.46	0.61	0.09	0.06	-0.06
TCGA-06-5413-01	TRUE	-0.48	5.95	0.76	0.59	2.24	TRUE	-0.48	0.6	0.05	0.07	-0.03
TCGA-06-5859-01	TRUE	-0.54	5.51	0.79	1.13	1.64	TRUE	-0.54	0.17	0.04	0.04	-0.05
TCGA-32-2634-01	TRUE	-0.55	3.54	0.56	0.38	2.04	TRUE	-0.55	0.71	0.09	0.06	-0.02
TCGA-06-0878-01	TRUE	-0.59	5.12	0.45	2.14	0.75	TRUE	-0.59	0.52	0.05	0.11	-0.07
TCGA-12-3650-01	TRUE	-0.6	3.83	0.72	-0.26	1.5	TRUE	-0.6	0.85	0.1	0.05	-0.02
TCGA-06-2565-01	TRUE	-0.62	6.08	0.5	1.22	0.99	TRUE	-0.62	0.62	0.06	0.07	-0.03
TCGA-06-2563-01	TRUE	-0.62	7.12	0.55	2.87	1.3	TRUE	-0.62	0.66	0.07	0.08	-0.05
TCGA-06-5415-01	TRUE	-0.63	5.12	0.69	1.24	1.98	TRUE	-0.63	0.82	0.09	0.08	-0.04
TCGA-19-4065-01	TRUE	-0.65	5.77	0.77	3.59	1.78	TRUE	-0.65	0.39	0.03	0.09	-0.06
TCGA-19-2624-01	TRUE	-0.73	3.32	0.42	0.07	0.18	TRUE	-0.73	1.09	0.13	0.06	-0.03
TCGA-12-5295-01	TRUE	-0.76	5.44	0.7	0.92	1.84	TRUE	-0.76	0.63	0.06	0.05	-0.03
TCGA-41-5651-01	TRUE	-0.79	3.95	0.42	-1.33	0.88	TRUE	-0.79	1.05	0.13	0.04	-0.01
TCGA-27-2526-01	TRUE	-0.79	6.45	0.59	1.1	2.95	TRUE	-0.79	0.55	0.06	0.06	-0.03
TCGA-27-2523-01	TRUE	-0.88	3.97	0.45	4.13	1	TRUE	-0.88	1.07	0.11	0.07	-0.03
TCGA-14-1402-02	TRUE	-0.89	5.91	0.92	0.85	2.67	TRUE	-0.89	0.6	0.07	0.07	-0.05
TCGA-26-5133-01	TRUE	-0.93	2.94	0.17	1.63	1.74	TRUE	-0.93	1.05	0.11	0.07	-0.01
TCGA-27-1831-01	TRUE	-1.03	6.32	0.82	3.58	1.57	TRUE	-1.03	0.52	0.05	0.07	-0.04
